# Extensive transcriptional changes in the aphid species *Myzus cerasi* under different host environments associated with detoxification genes

**DOI:** 10.1101/366450

**Authors:** Peter Thorpe, Carmen M. Escudero-Martinez, Sebastian Eves-van den Akker, Jorunn I.B. Bos

## Abstract

Aphids are phloem-feeding insects that cause yield losses to crops globally. These insects feature complex life cycles, which in the case of many agriculturally important species involves the use of primary and secondary host plant species. Whilst host alternation between primary and secondary host can occur in the field depending on host availability and the environment, aphid populations maintained as laboratory stocks generally are kept under conditions that allow asexual reproduction by parthenogenesis on secondary hosts. Here, we used *Myzus cerasi* (black cherry aphid) to assess aphid transcriptional differences between populations collected from primary hosts in the field and those adapted to secondary hosts under controlled environment conditions. Adaptation experiments of *M. cerasi* collected from local cherry tress to reported secondary host species resulted in low survival rates. Moreover, aphids were unable to survive on secondary host Land cress, unless first adapted to another secondary host, cleavers. Transcriptome analyses of populations collected from primary host cherry in the field and the two secondary host plant species in a controlled environment showed extensive transcriptional plasticity to a change in host environment, with predominantly genes involved in redox reactions differentially regulated. Most of the differentially expressed genes across the *M. cerasi* populations from the different host environments were duplicated and we found evidence for differential exon usage. In contrast, we observed only limited transcriptional to a change in secondary host plant species.
