## Supplementary material for "Extensive transcriptional changes in the aphid species *Myzus cerasi* under different host environments associated with detoxification genes": Table S2

### Sheet: Cluster_A 493 genes
#tags	GO_ID	GO_NAME	GO_catergory	FDR	P_value	NrTest	NrReference	Non_Annot_Test	Non_Annot_reference
OVER	GO:0004497	monooxygenase activity	MOLECULAR_FUNCTION	5.08365e-05	1.55436e-08	15	122	478	28073
OVER	GO:0020037	heme binding	MOLECULAR_FUNCTION	5.08365e-05	1.73415e-08	22	281	471	27914
OVER	GO:0046906	tetrapyrrole binding	MOLECULAR_FUNCTION	5.08365e-05	1.952e-08	22	283	471	27912
OVER	GO:0003824	catalytic activity	MOLECULAR_FUNCTION	0.000405534	2.0762e-07	186	7572	307	20623
OVER	GO:0030286	dynein complex	CELLULAR_COMPONENT	0.00050553	3.23518e-07	10	60	483	28135
OVER	GO:0005488	binding	MOLECULAR_FUNCTION	0.000638501	5.7206e-07	274	12467	219	15728
OVER	GO:0005506	iron ion binding	MOLECULAR_FUNCTION	0.000638501	5.38432e-07	15	164	478	28031
OVER	GO:0016705	oxidoreductase activity, acting on paired donors, with incorporation or reduction of molecular oxygen	MOLECULAR_FUNCTION	0.00112254	1.14941e-06	15	175	478	28020
OVER	GO:0016787	hydrolase activity	MOLECULAR_FUNCTION	0.00258906	3.24433e-06	100	3579	393	24616
OVER	GO:0003774	motor activity	MOLECULAR_FUNCTION	0.00258906	3.31379e-06	14	167	479	28028
OVER	GO:0005975	carbohydrate metabolic process	BIOLOGICAL_PROCESS	0.00320085	4.50651e-06	20	337	473	27858
OVER	GO:0003950	NAD+ ADP-ribosyltransferase activity	MOLECULAR_FUNCTION	0.00444495	6.82701e-06	6	22	487	28173
OVER	GO:0007018	microtubule-based movement	BIOLOGICAL_PROCESS	0.00983663	1.63671e-05	12	143	481	28052
OVER	GO:0008152	metabolic process	BIOLOGICAL_PROCESS	0.011852	2.12374e-05	209	9341	284	18854
OVER	GO:0003777	microtubule motor activity	MOLECULAR_FUNCTION	0.0189939	3.64659e-05	11	131	482	28064
OVER	GO:1902494	catalytic complex	CELLULAR_COMPONENT	0.0255374	6.31705e-05	21	443	472	27752
OVER	GO:0017171	serine hydrolase activity	MOLECULAR_FUNCTION	0.0255374	6.53715e-05	14	222	479	27973
OVER	GO:0070011	peptidase activity, acting on L-amino acid peptides	MOLECULAR_FUNCTION	0.0255374	5.42656e-05	34	907	459	27288
OVER	GO:0008236	serine-type peptidase activity	MOLECULAR_FUNCTION	0.0255374	6.53715e-05	14	222	479	27973
OVER	GO:0044238	primary metabolic process	BIOLOGICAL_PROCESS	0.0255374	5.65135e-05	171	7432	322	20763
OVER	GO:0071704	organic substance metabolic process	BIOLOGICAL_PROCESS	0.0301824	8.11252e-05	174	7636	319	20559
OVER	GO:0005875	microtubule associated complex	CELLULAR_COMPONENT	0.030464	9.87384e-05	10	122	483	28073
OVER	GO:0006928	movement of cell or subcellular component	BIOLOGICAL_PROCESS	0.030464	9.31638e-05	13	201	480	27994
OVER	GO:0004806	triglyceride lipase activity	MOLECULAR_FUNCTION	0.030464	9.70694e-05	3	3	490	28192
OVER	GO:0051336	regulation of hydrolase activity	BIOLOGICAL_PROCESS	0.030464	8.8867e-05	13	200	480	27995
OVER	GO:0016763	transferase activity, transferring pentosyl groups	MOLECULAR_FUNCTION	0.030464	0.000101378	6	38	487	28157
OVER	GO:0008233	peptidase activity	MOLECULAR_FUNCTION	0.0424813	0.000146806	34	956	459	27239

### Sheet: Cluster_B 342 genes
#tags	GO_ID	GO_NAME	GO_catergory	FDR	P_value	NrTest	NrReference	Non_Annot_Test	Non_Annot_reference
OVER	GO:0016117	carotenoid biosynthetic process	BIOLOGICAL_PROCESS	0.000109605	5.61141e-08	5	5	337	28341
OVER	GO:0016108	tetraterpenoid metabolic process	BIOLOGICAL_PROCESS	0.000109605	5.61141e-08	5	5	337	28341
OVER	GO:0016109	tetraterpenoid biosynthetic process	BIOLOGICAL_PROCESS	0.000109605	5.61141e-08	5	5	337	28341
OVER	GO:0016116	carotenoid metabolic process	BIOLOGICAL_PROCESS	0.000109605	5.61141e-08	5	5	337	28341
OVER	GO:0006721	terpenoid metabolic process	BIOLOGICAL_PROCESS	0.00036234	2.7826e-07	5	8	337	28338
OVER	GO:0016114	terpenoid biosynthetic process	BIOLOGICAL_PROCESS	0.00036234	2.7826e-07	5	8	337	28338
OVER	GO:0016491	oxidoreductase activity	MOLECULAR_FUNCTION	0.00223244	2.00014e-06	32	1037	310	27309
OVER	GO:0044710	single-organism metabolic process	BIOLOGICAL_PROCESS	0.00536201	6.86293e-06	52	2227	290	26119
OVER	GO:0044419	interspecies interaction between organisms	BIOLOGICAL_PROCESS	0.00536201	6.43272e-06	6	33	336	28313
OVER	GO:0080019	fatty-acyl-CoA reductase (alcohol-forming) activity	MOLECULAR_FUNCTION	0.00536201	5.74269e-06	7	51	335	28295
OVER	GO:0055114	oxidation-reduction process	BIOLOGICAL_PROCESS	0.00571054	8.03992e-06	31	1043	311	27303
OVER	GO:0008299	isoprenoid biosynthetic process	BIOLOGICAL_PROCESS	0.00817965	1.32375e-05	6	38	336	28308
OVER	GO:0008610	lipid biosynthetic process	BIOLOGICAL_PROCESS	0.00817965	1.36101e-05	10	140	332	28206
OVER	GO:0006720	isoprenoid metabolic process	BIOLOGICAL_PROCESS	0.00843902	1.51217e-05	6	39	336	28307
OVER	GO:0016620	oxidoreductase activity, acting on the aldehyde or oxo group of donors, NAD or NADP as acceptor	MOLECULAR_FUNCTION	0.00966806	1.85615e-05	8	87	334	28259
OVER	GO:0044255	cellular lipid metabolic process	BIOLOGICAL_PROCESS	0.0143752	2.94386e-05	12	224	330	28122
OVER	GO:0046148	pigment biosynthetic process	BIOLOGICAL_PROCESS	0.0183108	4.21853e-05	5	28	337	28318
OVER	GO:0016903	oxidoreductase activity, acting on the aldehyde or oxo group of donors	MOLECULAR_FUNCTION	0.0183108	4.11202e-05	8	98	334	28248
OVER	GO:0006629	lipid metabolic process	BIOLOGICAL_PROCESS	0.0277217	7.05627e-05	14	328	328	28018
OVER	GO:0042440	pigment metabolic process	BIOLOGICAL_PROCESS	0.0277217	7.45112e-05	5	32	337	28314
UNDER	GO:0051716	cellular response to stimulus	BIOLOGICAL_PROCESS	0.0277217	7.19025e-05	5	1700	337	26646
OVER	GO:0016872	intramolecular lyase activity	MOLECULAR_FUNCTION	0.0475021	0.000133757	3	6	339	28340
