## Supplementary material for "Extensive transcriptional changes in the aphid species *Myzus cerasi* under different host environments associated with detoxification genes": Table S3

### Sheet: 443_up in cress vs cherry
#tags	GO_ID	GO_NAME	GO_catergory	FDR	P_value	NrTest	NrReference	Non_Annot_Test	Non_Annot_reference
OVER	GO:0020037	heme binding	MOLECULAR_FUNCTION	3.54585e-07	7.92359e-11	24	279	419	27966
OVER	GO:0046906	tetrapyrrole binding	MOLECULAR_FUNCTION	3.54585e-07	9.0768e-11	24	281	419	27964
OVER	GO:0004497	monooxygenase activity	MOLECULAR_FUNCTION	8.37891e-07	4.28973e-10	16	121	427	28124
OVER	GO:0005506	iron ion binding	MOLECULAR_FUNCTION	8.37891e-07	4.16777e-10	18	161	425	28084
OVER	GO:0016705	oxidoreductase activity, acting on paired donors, with incorporation or reduction of molecular oxygen	MOLECULAR_FUNCTION	1.71982e-06	1.10062e-09	18	172	425	28073
OVER	GO:0003824	catalytic activity	MOLECULAR_FUNCTION	2.15927e-06	1.65821e-09	178	7580	265	20665
OVER	GO:0005488	binding	MOLECULAR_FUNCTION	0.000216926	2.22118e-07	251	12490	192	15755
OVER	GO:0005975	carbohydrate metabolic process	BIOLOGICAL_PROCESS	0.000216926	2.13475e-07	21	336	422	27909
OVER	GO:0016787	hydrolase activity	MOLECULAR_FUNCTION	0.00056142	6.46714e-07	94	3585	349	24660
OVER	GO:0030286	dynein complex	CELLULAR_COMPONENT	0.00101688	1.30152e-06	9	61	434	28184
OVER	GO:0003774	motor activity	MOLECULAR_FUNCTION	0.00374535	5.27312e-06	13	168	430	28077
OVER	GO:0044699	single-organism process	BIOLOGICAL_PROCESS	0.00568448	8.7308e-06	108	4539	335	23706
OVER	GO:0017171	serine hydrolase activity	MOLECULAR_FUNCTION	0.0107052	2.05526e-05	14	222	429	28023
OVER	GO:0016491	oxidoreductase activity	MOLECULAR_FUNCTION	0.0107052	1.91695e-05	36	1033	407	27212
OVER	GO:0008236	serine-type peptidase activity	MOLECULAR_FUNCTION	0.0107052	2.05526e-05	14	222	429	28023
OVER	GO:0008152	metabolic process	BIOLOGICAL_PROCESS	0.0114232	2.33932e-05	190	9360	253	18885
OVER	GO:0070011	peptidase activity, acting on L-amino acid peptides	MOLECULAR_FUNCTION	0.0164526	3.57985e-05	32	909	411	27336
OVER	GO:0044710	single-organism metabolic process	BIOLOGICAL_PROCESS	0.0247892	5.71106e-05	60	2219	383	26026
OVER	GO:0003950	NAD+ ADP-ribosyltransferase activity	MOLECULAR_FUNCTION	0.0258776	6.29304e-05	5	23	438	28222
OVER	GO:0003777	microtubule motor activity	MOLECULAR_FUNCTION	0.0295153	7.55544e-05	10	132	433	28113
OVER	GO:0008233	peptidase activity	MOLECULAR_FUNCTION	0.0377136	0.000101368	32	958	411	27287
OVER	GO:0055114	oxidation-reduction process	BIOLOGICAL_PROCESS	0.0400646	0.000112815	34	1040	409	27205

### Sheet: 366_up in cleavers vs cherry
GO-ID	Term	Category	FDR	P-Value	#Test	#Ref	#notAnnotTest	#notAnnotRef	Over/Under	TestSeqs	RefSeqs
GO:0020037	heme binding	F	1.23987e-06	2.77716e-10	20	208	185	13054	over	Mca17901, Mca21359, Mca15001, Mca03143, Mca18279, Mca18277, Mca18276, Mca12232, Mca12231, Mca15098, Mca08518, Mca13187, Mca13186, Mca22662, Mca22468, Mca05095, Mca13758, Mca23512, Mca13936, Mca21366	Mca17461, Mca05483, Mca05451, Mca12578, Mca04932, Mca12529, Mca17379, Mca09755, Mca24497, Mca16876, Mca24435, Mca24434, Mca00498, Mca16803, Mca20032, Mca09683, Mca09682, Mca11980, Mca09672, Mca09663, Mca09662, Mca09661, Mca11969, Mca05294, Mca05293, Mca05292, Mca17203, Mca00354, Mca00330, Mca09546, Mca09541, Mca09540, Mca05171, Mca17109, Mca05124, Mca05117, Mca05115, Mca05102, Mca05101, Mca16688,…
GO:0046906	tetrapyrrole binding	F	1.23987e-06	3.2453e-10	20	210	185	13052	over	Mca17901, Mca21359, Mca15001, Mca03143, Mca18279, Mca18277, Mca18276, Mca12232, Mca12231, Mca15098, Mca08518, Mca13187, Mca13186, Mca22662, Mca22468, Mca05095, Mca13758, Mca23512, Mca13936, Mca21366	Mca17461, Mca05483, Mca05451, Mca12578, Mca04932, Mca12529, Mca17379, Mca09755, Mca24497, Mca16876, Mca24435, Mca24434, Mca00498, Mca16803, Mca20032, Mca09683, Mca09682, Mca11980, Mca09672, Mca09663, Mca09662, Mca09661, Mca11969, Mca05294, Mca05293, Mca05292, Mca17203, Mca00354, Mca00330, Mca09546, Mca09541, Mca09540, Mca05171, Mca17109, Mca05124, Mca05117, Mca05115, Mca05102, Mca05101, Mca16688,…
GO:0005506	iron ion binding	F	2.78365e-05	1.09291e-08	16	160	189	13102	over	Mca17901, Mca21359, Mca15001, Mca18279, Mca18277, Mca18276, Mca12232, Mca12231, Mca15098, Mca08518, Mca22662, Mca22468, Mca05095, Mca13758, Mca23512, Mca21366	Mca13103, Mca25033, Mca25003, Mca24527, Mca04932, Mca12529, Mca09767, Mca09755, Mca17345, Mca09710, Mca24497, Mca24435, Mca24434, Mca00498, Mca16803, Mca20032, Mca09696, Mca09683, Mca09682, Mca11980, Mca09672, Mca09663, Mca11969, Mca05294, Mca05293, Mca05292, Mca09643, Mca24363, Mca00354, Mca00330, Mca09580, Mca09579, Mca09578, Mca09546, Mca09541, Mca09540, Mca05171, Mca05102, Mca05101, Mca16688,…
GO:0004497	monooxygenase activity	F	3.3239e-05	1.74003e-08	14	121	191	13141	over	Mca17901, Mca15001, Mca18279, Mca18277, Mca18276, Mca12232, Mca12231, Mca15098, Mca08518, Mca22662, Mca22468, Mca05095, Mca13758, Mca23512	Mca04932, Mca09755, Mca24497, Mca24435, Mca24434, Mca16803, Mca09683, Mca09682, Mca09672, Mca09663, Mca11969, Mca23917, Mca05217, Mca24302, Mca00354, Mca00330, Mca09546, Mca09541, Mca09540, Mca05171, Mca11823, Mca05102, Mca05101, Mca16688, Mca28610, Mca12241, Mca12240, Mca12233, Mca05001, Mca23644, Mca09357, Mca11654, Mca23605, Mca28476, Mca24009, Mca11563, Mca11550, Mca11549, Mca09205, Mca08759,…
GO:0016705	oxidoreductase activity, acting on paired donors, with incorporation or reduction of molecular oxygen	F	3.40735e-05	2.22965e-08	16	169	189	13093	over	Mca17901, Mca21359, Mca15001, Mca18279, Mca18277, Mca18276, Mca12232, Mca12231, Mca15098, Mca08518, Mca22662, Mca22468, Mca05095, Mca13758, Mca23512, Mca21366	Mca13103, Mca12668, Mca05489, Mca25003, Mca24527, Mca04939, Mca04938, Mca04932, Mca09767, Mca09755, Mca09710, Mca24497, Mca24435, Mca24434, Mca16803, Mca20032, Mca09696, Mca09694, Mca09683, Mca09682, Mca11980, Mca09672, Mca09663, Mca11969, Mca09643, Mca23917, Mca05217, Mca24302, Mca00354, Mca00330, Mca09546, Mca09541, Mca09540, Mca05171, Mca11823, Mca05102, Mca05101, Mca16688, Mca28610, Mca04675,…

### Sheet: 74_up in cress vs cleavers
No enrichment

### Sheet: 293_up in cherry vs cress
GO-ID	Term	Category	FDR	P-Value	#Test	#Ref	#notAnnotTest	#notAnnotRef	Over/Under	TestSeqs	RefSeqs
GO:0080019	fatty-acyl-CoA reductase (alcohol-forming) activity	F	0.00214737	5.11979e-07	7	50	108	13302	over	Mca00155, Mca13140, Mca22977, Mca04421, Mca15219, Mca01766, Mca01765	Mca01071, Mca04930, Mca12465, Mca20067, Mca04789, Mca11851, Mca05182, Mca00159, Mca08852, Mca09186, Mca09184, Mca11470, Mca23411, Mca16295, Mca08644, Mca22741, Mca07940, Mca11192, Mca22692, Mca26933, Mca14965, Mca14912, Mca02924, Mca03326, Mca03292, Mca14753, Mca10372, Mca10371, Mca08044, Mca26699, Mca02637, Mca14508, Mca07378, Mca13931, Mca13930, Mca13929, Mca14334, Mca02350, Mca01823, Mca02067,…
GO:0016620	oxidoreductase activity, acting on the aldehyde or oxo group of donors, NAD or NADP as acceptor	F	0.00214737	5.62066e-07	8	76	107	13276	over	Mca00155, Mca13140, Mca22977, Mca06197, Mca04421, Mca15219, Mca01766, Mca01765	Mca01071, Mca04930, Mca12465, Mca20067, Mca04789, Mca11851, Mca05182, Mca05102, Mca05101, Mca05082, Mca05029, Mca00159, Mca08852, Mca12010, Mca03977, Mca08724, Mca09186, Mca09184, Mca11470, Mca23411, Mca16295, Mca10979, Mca08644, Mca22741, Mca07940, Mca11192, Mca22692, Mca26933, Mca14965, Mca14912, Mca02924, Mca03326, Mca03292, Mca14753, Mca10372, Mca10371, Mca14725, Mca02745, Mca08044, Mca27119,…
GO:0016903	oxidoreductase activity, acting on the aldehyde or oxo group of donors	F	0.0036926	1.44978e-06	8	87	107	13265	over	Mca00155, Mca13140, Mca22977, Mca06197, Mca04421, Mca15219, Mca01766, Mca01765	Mca01071, Mca01006, Mca04930, Mca12465, Mca20067, Mca20046, Mca04789, Mca11851, Mca09545, Mca05182, Mca05102, Mca05101, Mca05082, Mca05029, Mca00159, Mca08852, Mca12010, Mca03977, Mca08724, Mca09186, Mca09184, Mca11470, Mca23411, Mca16295, Mca10979, Mca08644, Mca03673, Mca11252, Mca22741, Mca07940, Mca11192, Mca22692, Mca08303, Mca26933, Mca14965, Mca14912, Mca02924, Mca03326, Mca10414, Mca03292,…
GO:0016491	oxidoreductase activity	F	0.0049003	2.56527e-06	23	897	92	12455	over	Mca12540, Mca22824, Mca27047, Mca00155, Mca10432, Mca13140, Mca22977, Mca16243, Mca22971, Mca22970, Mca04939, Mca14094, Mca28610, Mca09738, Mca20402, Mca06197, Mca04421, Mca15219, Mca25201, Mca07323, Mca01766, Mca01765, Mca19508	Mca05529, Mca05528, Mca13134, Mca05524, Mca13103, Mca01119, Mca24653, Mca12671, Mca12668, Mca20248, Mca12633, Mca12631, Mca12619, Mca12618, Mca12605, Mca00636, Mca05489, Mca05483, Mca09827, Mca17425, Mca25033, Mca05451, Mca09802, Mca17403, Mca01071, Mca25003, Mca05400, Mca13009, Mca01033, Mca16979, Mca24579, Mca16967, Mca01006, Mca24560, Mca12579, Mca04962, Mca24533, Mca12566, Mca24527, Mca20168,…
GO:0055114	oxidation-reduction process	P	0.00794173	5.19679e-06	22	867	93	12485	over	Mca12540, Mca22824, Mca27047, Mca00155, Mca10432, Mca13140, Mca22977, Mca16243, Mca22971, Mca22970, Mca04939, Mca14094, Mca28610, Mca09738, Mca20402, Mca06197, Mca15219, Mca25201, Mca07323, Mca01766, Mca01765, Mca19508	Mca05529, Mca05528, Mca13134, Mca05524, Mca13103, Mca01119, Mca24653, Mca12671, Mca12668, Mca20248, Mca12633, Mca12631, Mca12618, Mca12605, Mca00636, Mca05489, Mca05483, Mca13089, Mca13087, Mca13081, Mca09827, Mca25033, Mca05451, Mca09802, Mca17403, Mca01071, Mca25003, Mca05400, Mca13009, Mca01033, Mca16979, Mca24579, Mca16967, Mca01006, Mca12579, Mca12578, Mca04962, Mca24533, Mca12566, Mca24527,…
GO:0044419	interspecies interaction between organisms	P	0.0357799	3.27783e-05	4	18	111	13334	over	Mca22592, Mca22591, Mca23530, Mca06197	Mca12613, Mca20013, Mca16515, Mca08905, Mca16514, Mca16483, Mca08720, Mca08671, Mca10439, Mca15269, Mca10280, Mca06893, Mca01757, Mca01600, Mca26015, Mca25393, Mca06196, Mca01221
GO:0044403	symbiosis, encompassing mutualism through parasitism	P	0.0357799	3.27783e-05	4	18	111	13334	over	Mca22592, Mca22591, Mca23530, Mca06197	Mca12613, Mca20013, Mca16515, Mca08905, Mca16514, Mca16483, Mca08720, Mca08671, Mca10439, Mca15269, Mca10280, Mca06893, Mca01757, Mca01600, Mca26015, Mca25393, Mca06196, Mca01221

### Sheet: 367_up in cherry vs cleavers
GO-ID	Term	Category	FDR	P-Value	#Test	#Ref	#notAnnotTest	#notAnnotRef	Over/Under	TestSeqs	RefSeqs
GO:0016117	carotenoid biosynthetic process	P	0.000130289	6.82054e-08	5	5	163	13294	over	Mca24089, Mca06084, Mca28636, Mca16300, Mca18141	Mca09651, Mca02880, Mca02879, Mca20636, Mca06083
GO:0016116	carotenoid metabolic process	P	0.000130289	6.82054e-08	5	5	163	13294	over	Mca24089, Mca06084, Mca28636, Mca16300, Mca18141	Mca09651, Mca02880, Mca02879, Mca20636, Mca06083
GO:0016109	tetraterpenoid biosynthetic process	P	0.000130289	6.82054e-08	5	5	163	13294	over	Mca24089, Mca06084, Mca28636, Mca16300, Mca18141	Mca09651, Mca02880, Mca02879, Mca20636, Mca06083
GO:0016108	tetraterpenoid metabolic process	P	0.000130289	6.82054e-08	5	5	163	13294	over	Mca24089, Mca06084, Mca28636, Mca16300, Mca18141	Mca09651, Mca02880, Mca02879, Mca20636, Mca06083
GO:0006721	terpenoid metabolic process	P	0.000430329	3.37911e-07	5	8	163	13291	over	Mca24089, Mca06084, Mca28636, Mca16300, Mca18141	Mca09651, Mca16688, Mca02880, Mca02879, Mca26402, Mca06405, Mca20636, Mca06083
GO:0016114	terpenoid biosynthetic process	P	0.000430329	3.37911e-07	5	8	163	13291	over	Mca24089, Mca06084, Mca28636, Mca16300, Mca18141	Mca09651, Mca16688, Mca02880, Mca02879, Mca26402, Mca06405, Mca20636, Mca06083
GO:0051716	cellular response to stimulus	P	0.0099231	9.09066e-06	3	1474	165	11825	under	Mca27438, Mca14094, Mca13432	Mca13134, Mca13132, Mca05515, Mca13124, Mca13117, Mca05504, Mca13112, Mca13107, Mca13103, Mca01123, Mca01116, Mca24674, Mca12696, Mca12682, Mca24646, Mca24637, Mca24636, Mca24635, Mca12666, Mca12665, Mca24625, Mca12640, Mca12639, Mca20243, Mca12620, Mca12613, Mca00647, Mca00645, Mca12604, Mca12600, Mca09889, Mca17492, Mca09882, Mca09881, Mca25099, Mca17489, Mca17486, Mca09871, Mca09857, Mca17465,…
GO:0055114	oxidation-reduction process	P	0.012049	1.43159e-05	27	862	141	12437	over	Mca24089, Mca06084, Mca16243, Mca15219, Mca09827, Mca22977, Mca22971, Mca22970, Mca07323, Mca14094, Mca28636, Mca06436, Mca04939, Mca28610, Mca00155, Mca21506, Mca19508, Mca09738, Mca01766, Mca01765, Mca12540, Mca20402, Mca10432, Mca25201, Mca13140, Mca27047, Mca22824	Mca05529, Mca05528, Mca13134, Mca05524, Mca13103, Mca01119, Mca24653, Mca12671, Mca12668, Mca20248, Mca12633, Mca12631, Mca12618, Mca12605, Mca00636, Mca05489, Mca05483, Mca13089, Mca13087, Mca13081, Mca25033, Mca05451, Mca09802, Mca17403, Mca01071, Mca25003, Mca05400, Mca13009, Mca01033, Mca16979, Mca24579, Mca16967, Mca01006, Mca12579, Mca12578, Mca04962, Mca24533, Mca12566, Mca24527, Mca20168,…
GO:0008299	isoprenoid biosynthetic process	P	0.012049	1.43365e-05	6	37	162	13262	over	Mca24089, Mca06084, Mca28636, Mca16350, Mca16300, Mca18141	Mca01040, Mca04867, Mca09651, Mca16694, Mca16688, Mca08827, Mca08812, Mca15857, Mca03885, Mca11145, Mca07820, Mca15326, Mca14883, Mca14882, Mca02880, Mca02879, Mca10465, Mca10405, Mca19524, Mca07406, Mca26461, Mca26402, Mca13854, Mca20962, Mca02145, Mca13604, Mca06405, Mca20636, Mca05727, Mca06124, Mca17672, Mca13221, Mca06085, Mca06083, Mca09902, Mca09901, Mca09900
GO:0006720	isoprenoid metabolic process	P	0.012049	1.64299e-05	6	38	162	13261	over	Mca24089, Mca06084, Mca28636, Mca16350, Mca16300, Mca18141	Mca01040, Mca04867, Mca09651, Mca16694, Mca16688, Mca08827, Mca08812, Mca15857, Mca03885, Mca11145, Mca07820, Mca14970, Mca15326, Mca14883, Mca14882, Mca02880, Mca02879, Mca10465, Mca10405, Mca19524, Mca07406, Mca26461, Mca26402, Mca13854, Mca20962, Mca02145, Mca13604, Mca06405, Mca20636, Mca05727, Mca06124, Mca17672, Mca13221, Mca06085, Mca06083, Mca09902, Mca09901, Mca09900
GO:0065007	biological regulation	P	0.012049	1.73458e-05	12	2551	156	10748	under	Mca27438, Mca14094, Mca15550, Mca07701, Mca25661, Mca17580, Mca04734, Mca13432, Mca23159, Mca27287, Mca16716, Mca26222	Mca25105, Mca13137, Mca05524, Mca13132, Mca01166, Mca01165, Mca01163, Mca05516, Mca05515, Mca13124, Mca13120, Mca13117, Mca05504, Mca13112, Mca01144, Mca13107, Mca13103, Mca01127, Mca01123, Mca01116, Mca01112, Mca01111, Mca24675, Mca24674, Mca12697, Mca12696, Mca24654, Mca12682, Mca24646, Mca24637, Mca24636, Mca24635, Mca24634, Mca12666, Mca12665, Mca24625, Mca12640, Mca12639, Mca20243, Mca12629,…
GO:0046148	pigment biosynthetic process	P	0.01689	2.65254e-05	5	24	163	13275	over	Mca24089, Mca06084, Mca28636, Mca16300, Mca18141	Mca12698, Mca04979, Mca11981, Mca09651, Mca09538, Mca09328, Mca28194, Mca08529, Mca08528, Mca11153, Mca15479, Mca07742, Mca02880, Mca02879, Mca10389, Mca26609, Mca26403, Mca02453, Mca01756, Mca20636, Mca18280, Mca05797, Mca12885, Mca06083
GO:0016491	oxidoreductase activity	F	0.0192073	3.26783e-05	27	893	141	12406	over	Mca24089, Mca06084, Mca16243, Mca15219, Mca09827, Mca22977, Mca22971, Mca22970, Mca07323, Mca14094, Mca28636, Mca06436, Mca04939, Mca28610, Mca00155, Mca19508, Mca09738, Mca01766, Mca01765, Mca12540, Mca07415, Mca20402, Mca10432, Mca25201, Mca13140, Mca27047, Mca22824	Mca05529, Mca05528, Mca13134, Mca05524, Mca13103, Mca01119, Mca24653, Mca12671, Mca12668, Mca20248, Mca12633, Mca12631, Mca12619, Mca12618, Mca12605, Mca00636, Mca05489, Mca05483, Mca17425, Mca25033, Mca05451, Mca09802, Mca17403, Mca01071, Mca25003, Mca05400, Mca13009, Mca01033, Mca16979, Mca24579, Mca16967, Mca01006, Mca24560, Mca12579, Mca04962, Mca24533, Mca12566, Mca24527, Mca20168, Mca04938,…
GO:0003824	catalytic activity	F	0.0231233	4.2367e-05	100	5798	68	7501	over	Mca24089, Mca06084, Mca27438, Mca23251, Mca03951, Mca16243, Mca00995, Mca15219, Mca09827, Mca22977, Mca22971, Mca22970, Mca16598, Mca04774, Mca16597, Mca26557, Mca16981, Mca02517, Mca27020, Mca07323, Mca14094, Mca18908, Mca15550, Mca28636, Mca24251, Mca19531, Mca07675, Mca11205, Mca11204, Mca27365, Mca16172, Mca07864, Mca25862, Mca16600, Mca23378, Mca25661, Mca23374, Mca24633, Mca06436, Mca25101,…	Mca25105, Mca25103, Mca13139, Mca05529, Mca05528, Mca13137, Mca13135, Mca05525, Mca13134, Mca05524, Mca13132, Mca05522, Mca01160, Mca05519, Mca05518, Mca05517, Mca13126, Mca05516, Mca13125, Mca05515, Mca13124, Mca13122, Mca01159, Mca01157, Mca13118, Mca05508, Mca05504, Mca13112, Mca13110, Mca01144, Mca01140, Mca13106, Mca13103, Mca24692, Mca01127, Mca24686, Mca24683, Mca24682, Mca01119, Mca01118,…
, Mca02753, Mca08059, Mca10362, Mca08058, Mca10360, Mca08054, Mca08052, Mca14717, Mca14713, Mca10359, Mca02745, Mca08046, Mca08044, Mca08043, Mca08042, Mca08041, Mca22318, Mca14708, Mca22316, Mca14706, Mca14704, Mca14703, Mca22312, Mca10345, Mca02735, Mca08039, Mca02732, Mca08038, Mca02731, Mca02730, Mca08035, Mca08033, Mca08030, Mca22303, Mca22301, Mca22300, Mca02729, Mca02728, Mca02727, Mca0272…
GO:0042440	pigment metabolic process	P	0.024946	5.0917e-05	5	28	163	13271	over	Mca24089, Mca06084, Mca28636, Mca16300, Mca18141	Mca12698, Mca04979, Mca11981, Mca09651, Mca09538, Mca12290, Mca09328, Mca16217, Mca28194, Mca16178, Mca08529, Mca08528, Mca11153, Mca15479, Mca07742, Mca02880, Mca02879, Mca10389, Mca26609, Mca26403, Mca02453, Mca01756, Mca20636, Mca18280, Mca05797, Mca17709, Mca12885, Mca06083
GO:0044255	cellular lipid metabolic process	P	0.024946	5.22362e-05	11	194	157	13105	over	Mca24089, Mca06084, Mca15550, Mca28636, Mca25101, Mca04939, Mca16350, Mca24756, Mca16300, Mca12519, Mca18141	Mca13109, Mca09899, Mca05489, Mca25002, Mca01040, Mca16974, Mca16933, Mca12575, Mca12574, Mca12573, Mca04938, Mca05385, Mca17346, Mca09708, Mca16855, Mca16853, Mca04867, Mca04861, Mca20001, Mca09651, Mca05294, Mca05293, Mca05292, Mca16769, Mca16768, Mca12362, Mca04726, Mca11898, Mca05164, Mca11826, Mca16694, Mca16688, Mca16631, Mca04644, Mca11756, Mca11744, Mca17043, Mca17041, Mca09403, Mca09402,…
GO:0008610	lipid biosynthetic process	P	0.0257059	5.71914e-05	9	129	159	13170	over	Mca24089, Mca06084, Mca15550, Mca28636, Mca04939, Mca16350, Mca24756, Mca16300, Mca18141	Mca09899, Mca05489, Mca25002, Mca01040, Mca16933, Mca12575, Mca12574, Mca12573, Mca04938, Mca05385, Mca17346, Mca09708, Mca16855, Mca16853, Mca04867, Mca20001, Mca09651, Mca05294, Mca05293, Mca05292, Mca12362, Mca04726, Mca11898, Mca05164, Mca16694, Mca16688, Mca04644, Mca11756, Mca11744, Mca09403, Mca24074, Mca24056, Mca08827, Mca24031, Mca08812, Mca11576, Mca11541, Mca11540, Mca08787, Mca16353,…
GO:0080019	fatty-acyl-CoA reductase (alcohol-forming) activity	F	0.0313626	7.38813e-05	6	51	162	13248	over	Mca15219, Mca22977, Mca00155, Mca01766, Mca01765, Mca13140	Mca01071, Mca04930, Mca12465, Mca20067, Mca04789, Mca11851, Mca05182, Mca00159, Mca08852, Mca04421, Mca09186, Mca09184, Mca11470, Mca23411, Mca16295, Mca08644, Mca22741, Mca07940, Mca11192, Mca22692, Mca26933, Mca14965, Mca14912, Mca02924, Mca03326, Mca03292, Mca14753, Mca10372, Mca10371, Mca08044, Mca26699, Mca02637, Mca14508, Mca07378, Mca13931, Mca13930, Mca13929, Mca14334, Mca02350, Mca01823,…
GO:0005623	cell	C	0.0388121	9.65095e-05	26	3808	142	9491	under	Mca24089, Mca06084, Mca27438, Mca16243, Mca16597, Mca14094, Mca15550, Mca28636, Mca16600, Mca25661, Mca28610, Mca17580, Mca04734, Mca13432, Mca23159, Mca25993, Mca13613, Mca17952, Mca27287, Mca24756, Mca14032, Mca16716, Mca10432, Mca23313, Mca26222, Mca22824	Mca25107, Mca13137, Mca13136, Mca13135, Mca13134, Mca05524, Mca13132, Mca05520, Mca01166, Mca01165, Mca01163, Mca05517, Mca05516, Mca05515, Mca13124, Mca13122, Mca01159, Mca01154, Mca13118, Mca05504, Mca01144, Mca13107, Mca13103, Mca13100, Mca24695, Mca24688, Mca24686, Mca01116, Mca01114, Mca01113, Mca01112, Mca01111, Mca24675, Mca12698, Mca12697, Mca12696, Mca24659, Mca24654, Mca12688, Mca12687,…
, Mca20629, Mca20623, Mca18319, Mca18316, Mca18315, Mca06344, Mca18309, Mca18308, Mca06338, Mca06337, Mca06335, Mca06333, Mca06330, Mca20608, Mca06329, Mca06323, Mca06311, Mca17898, Mca17896, Mca17895, Mca17889, Mca17888, Mca17886, Mca17884, Mca17883, Mca17882, Mca17879, Mca17876, Mca17875, Mca17873, Mca17871, Mca25478, Mca05896, Mca05890, Mca13493, Mca17842, Mca13488, Mca05878, Mca05877, Mca1348…
GO:0050896	response to stimulus	P	0.0480799	0.000128884	6	1662	162	11637	under	Mca27438, Mca14094, Mca06436, Mca13432, Mca10432, Mca26222	Mca13134, Mca13132, Mca05515, Mca13124, Mca13117, Mca05504, Mca13112, Mca13107, Mca13103, Mca01123, Mca01116, Mca24674, Mca12696, Mca12682, Mca24646, Mca24637, Mca24636, Mca24635, Mca12666, Mca12665, Mca24625, Mca12640, Mca12639, Mca20243, Mca12620, Mca12613, Mca00647, Mca00645, Mca12604, Mca12600, Mca09889, Mca17492, Mca09882, Mca09881, Mca25099, Mca17489, Mca17486, Mca09871, Mca09857, Mca17465,…
GO:0044464	cell part	C	0.0480799	0.000132248	26	3767	142	9532	under	Mca24089, Mca06084, Mca27438, Mca16243, Mca16597, Mca14094, Mca15550, Mca28636, Mca16600, Mca25661, Mca28610, Mca17580, Mca04734, Mca13432, Mca23159, Mca25993, Mca13613, Mca17952, Mca27287, Mca24756, Mca14032, Mca16716, Mca10432, Mca23313, Mca26222, Mca22824	Mca25107, Mca13137, Mca13136, Mca13135, Mca13134, Mca13132, Mca05520, Mca01166, Mca01165, Mca01163, Mca05517, Mca05516, Mca05515, Mca13124, Mca13122, Mca01159, Mca01154, Mca13118, Mca05504, Mca01144, Mca13107, Mca13103, Mca13100, Mca24695, Mca24688, Mca24686, Mca01116, Mca01114, Mca01113, Mca01112, Mca01111, Mca24675, Mca12698, Mca12697, Mca12696, Mca24659, Mca24654, Mca12688, Mca12687, Mca12682,…
, Mca05877, Mca13484, Mca17839, Mca25440, Mca21083, Mca13470, Mca21078, Mca05855, Mca13461, Mca01497, Mca01494, Mca01493, Mca17819, Mca17814, Mca17813, Mca17812, Mca13457, Mca05848, Mca05847, Mca05846, Mca05842, Mca13450, Mca05841, Mca13448, Mca05837, Mca13443, Mca21052, Mca05833, Mca05831, Mca01477, Mca01475, Mca01473, Mca01472, Mca25407, Mca25405, Mca25400, Mca05828, Mca05826, Mca13428, Mca0581…
GO:0050789	regulation of biological process	P	0.0480799	0.000138432	12	2367	156	10932	under	Mca27438, Mca14094, Mca15550, Mca07701, Mca25661, Mca17580, Mca04734, Mca13432, Mca23159, Mca27287, Mca16716, Mca26222	Mca25105, Mca13137, Mca05524, Mca13132, Mca01166, Mca01165, Mca01163, Mca05516, Mca05515, Mca13124, Mca13120, Mca13117, Mca05504, Mca13112, Mca01144, Mca13103, Mca01123, Mca01116, Mca01112, Mca01111, Mca24675, Mca24674, Mca12697, Mca12696, Mca12682, Mca24646, Mca24635, Mca24634, Mca12666, Mca12665, Mca24625, Mca12629, Mca12620, Mca12613, Mca00648, Mca00647, Mca00645, Mca12604, Mca12600, Mca09899,…

### Sheet: 5_up in cleavers vs cress
GO-ID	Term	Category	FDR	P-Value	#Test	#Ref	#notAnnotTest	#notAnnotRef	Over/Under	TestSeqs	RefSeqs
GO:0005975	carbohydrate metabolic process	P	0.00471977	6.1769e-07	4	375	0	13088	over	Mca23160, Mca06755, Mca00128, Mca08971	Mca13139, Mca13132, Mca24628, Mca00631, Mca09899, Mca17468, Mca09853, Mca17442, Mca13089, Mca13081, Mca05470, Mca09827, Mca05468, Mca05466, Mca13075, Mca25025, Mca17407, Mca16998, Mca01030, Mca01028, Mca16972, Mca01006, Mca04989, Mca04988, Mca04987, Mca20188, Mca12566, Mca12511, Mca09784, Mca17375, Mca17374, Mca17346, Mca09728, Mca17310, Mca05335, Mca05310, Mca24497, Mca04865, Mca04864, Mca12461,…
