## Supplementary material for "Extensive transcriptional changes in the aphid species *Myzus cerasi* under different host environments associated with detoxification genes": Table S4

### Sheet: 282_overlap
#tags	GO_ID	GO_NAME	GO_catergory	FDR	P_value	NrTest	NrReference	Non_Annot_Test	Non_Annot_reference
OVER	GO:0005506	iron ion binding	MOLECULAR_FUNCTION	1.85533e-09	2.37467e-13	18	161	264	28245
OVER	GO:0020037	heme binding	MOLECULAR_FUNCTION	1.01895e-08	3.45141e-12	21	282	261	28124
OVER	GO:0046906	tetrapyrrole binding	MOLECULAR_FUNCTION	1.01895e-08	3.91251e-12	21	284	261	28122
OVER	GO:0004497	monooxygenase activity	MOLECULAR_FUNCTION	1.15897e-08	7.0768e-12	15	122	267	28284
OVER	GO:0016705	oxidoreductase activity, acting on paired donors, with incorporation or reduction of molecular oxygen	MOLECULAR_FUNCTION	1.15897e-08	7.41694e-12	17	173	265	28233
OVER	GO:0003824	catalytic activity	MOLECULAR_FUNCTION	2.16953e-05	1.6661e-08	120	7638	162	20768
OVER	GO:0003774	motor activity	MOLECULAR_FUNCTION	0.00218281	1.95567e-06	11	170	271	28236
OVER	GO:0016491	oxidoreductase activity	MOLECULAR_FUNCTION	0.00268847	2.75282e-06	28	1041	254	27365
OVER	GO:0016787	hydrolase activity	MOLECULAR_FUNCTION	0.00348366	4.01292e-06	64	3615	218	24791
OVER	GO:0030286	dynein complex	CELLULAR_COMPONENT	0.0045434	5.81518e-06	7	63	275	28343
OVER	GO:0008152	metabolic process	BIOLOGICAL_PROCESS	0.0100777	1.41885e-05	129	9421	153	18985
OVER	GO:0004252	serine-type endopeptidase activity	MOLECULAR_FUNCTION	0.0109388	1.68009e-05	10	176	272	28230
OVER	GO:0005488	binding	MOLECULAR_FUNCTION	0.0113724	2.26824e-05	161	12580	121	15826
OVER	GO:0017171	serine hydrolase activity	MOLECULAR_FUNCTION	0.0113724	2.42347e-05	11	225	271	28181
OVER	GO:0070011	peptidase activity, acting on L-amino acid peptides	MOLECULAR_FUNCTION	0.0113724	2.24738e-05	24	917	258	27489
OVER	GO:0008236	serine-type peptidase activity	MOLECULAR_FUNCTION	0.0113724	2.42347e-05	11	225	271	28181
OVER	GO:0055114	oxidation-reduction process	BIOLOGICAL_PROCESS	0.0113724	2.47447e-05	26	1048	256	27358
OVER	GO:0008233	peptidase activity	MOLECULAR_FUNCTION	0.0217652	5.01438e-05	24	966	258	27440
OVER	GO:0044699	single-organism process	BIOLOGICAL_PROCESS	0.0247892	6.02834e-05	72	4575	210	23831
OVER	GO:0044710	single-organism metabolic process	BIOLOGICAL_PROCESS	0.0313456	8.43855e-05	42	2237	240	26169
OVER	GO:0006531	aspartate metabolic process	BIOLOGICAL_PROCESS	0.0313456	9.62875e-05	2	0	280	28406
OVER	GO:0006533	aspartate catabolic process	BIOLOGICAL_PROCESS	0.0313456	9.62875e-05	2	0	280	28406
OVER	GO:0009068	aspartate family amino acid catabolic process	BIOLOGICAL_PROCESS	0.0313456	9.62875e-05	2	0	280	28406
OVER	GO:0003777	microtubule motor activity	MOLECULAR_FUNCTION	0.0313456	8.49867e-05	8	134	274	28272
OVER	GO:0007018	microtubule-based movement	BIOLOGICAL_PROCESS	0.0469268	0.000156163	8	147	274	28259
OVER	GO:0003950	NAD+ ADP-ribosyltransferase activity	MOLECULAR_FUNCTION	0.0469268	0.000155376	4	24	278	28382
