## Supplementary material for "Extensive transcriptional changes in the aphid species *Myzus cerasi* under different host environments associated with detoxification genes": Table S5

### Sheet: 98_spec up in cherry
GO-ID	Term	Category	FDR	P-Value	#Test	#Ref	#notAnnotTest	#notAnnotRef	Over/Under	TestSeqs	RefSeqs
GO:0016117	carotenoid biosynthetic process	P	6.1167e-07	3.3636e-10	5	5	54	13403	over	Mca16300, Mca28636, Mca24089, Mca18141, Mca06084	Mca09651, Mca02880, Mca02879, Mca20636, Mca06083
GO:0016116	carotenoid metabolic process	P	6.1167e-07	3.3636e-10	5	5	54	13403	over	Mca16300, Mca28636, Mca24089, Mca18141, Mca06084	Mca09651, Mca02880, Mca02879, Mca20636, Mca06083
GO:0016109	tetraterpenoid biosynthetic process	P	6.1167e-07	3.3636e-10	5	5	54	13403	over	Mca16300, Mca28636, Mca24089, Mca18141, Mca06084	Mca09651, Mca02880, Mca02879, Mca20636, Mca06083
GO:0016108	tetraterpenoid metabolic process	P	6.1167e-07	3.3636e-10	5	5	54	13403	over	Mca16300, Mca28636, Mca24089, Mca18141, Mca06084	Mca09651, Mca02880, Mca02879, Mca20636, Mca06083
GO:0006721	terpenoid metabolic process	P	2.06178e-06	1.70067e-09	5	8	54	13400	over	Mca16300, Mca28636, Mca24089, Mca18141, Mca06084	Mca09651, Mca16688, Mca02880, Mca02879, Mca26402, Mca06405, Mca20636, Mca06083
GO:0016114	terpenoid biosynthetic process	P	2.06178e-06	1.70067e-09	5	8	54	13400	over	Mca16300, Mca28636, Mca24089, Mca18141, Mca06084	Mca09651, Mca16688, Mca02880, Mca02879, Mca26402, Mca06405, Mca20636, Mca06083
GO:0008299	isoprenoid biosynthetic process	P	3.04365e-05	2.929e-08	6	37	53	13371	over	Mca16300, Mca28636, Mca16350, Mca24089, Mca18141, Mca06084	Mca01040, Mca04867, Mca09651, Mca16694, Mca16688, Mca08827, Mca08812, Mca15857, Mca03885, Mca11145, Mca07820, Mca15326, Mca14883, Mca14882, Mca02880, Mca02879, Mca10465, Mca10405, Mca19524, Mca07406, Mca26461, Mca26402, Mca13854, Mca20962, Mca02145, Mca13604, Mca06405, Mca20636, Mca05727, Mca06124, Mca17672, Mca13221, Mca06085, Mca06083, Mca09902, Mca09901, Mca09900
GO:0006720	isoprenoid metabolic process	P	3.0733e-05	3.38003e-08	6	38	53	13370	over	Mca16300, Mca28636, Mca16350, Mca24089, Mca18141, Mca06084	Mca01040, Mca04867, Mca09651, Mca16694, Mca16688, Mca08827, Mca08812, Mca15857, Mca03885, Mca11145, Mca07820, Mca14970, Mca15326, Mca14883, Mca14882, Mca02880, Mca02879, Mca10465, Mca10405, Mca19524, Mca07406, Mca26461, Mca26402, Mca13854, Mca20962, Mca02145, Mca13604, Mca06405, Mca20636, Mca05727, Mca06124, Mca17672, Mca13221, Mca06085, Mca06083, Mca09902, Mca09901, Mca09900
GO:0046148	pigment biosynthetic process	P	0.000120218	1.48744e-07	5	24	54	13384	over	Mca16300, Mca28636, Mca24089, Mca18141, Mca06084	Mca12698, Mca04979, Mca11981, Mca09651, Mca09538, Mca09328, Mca28194, Mca08529, Mca08528, Mca11153, Mca15479, Mca07742, Mca02880, Mca02879, Mca10389, Mca26609, Mca26403, Mca02453, Mca01756, Mca20636, Mca18280, Mca05797, Mca12885, Mca06083
GO:0042440	pigment metabolic process	P	0.00021336	2.93318e-07	5	28	54	13380	over	Mca16300, Mca28636, Mca24089, Mca18141, Mca06084	Mca12698, Mca04979, Mca11981, Mca09651, Mca09538, Mca12290, Mca09328, Mca16217, Mca28194, Mca16178, Mca08529, Mca08528, Mca11153, Mca15479, Mca07742, Mca02880, Mca02879, Mca10389, Mca26609, Mca26403, Mca02453, Mca01756, Mca20636, Mca18280, Mca05797, Mca17709, Mca12885, Mca06083
GO:0016872	intramolecular lyase activity	F	0.00435473	6.58537e-06	3	6	56	13402	over	Mca16300, Mca16350, Mca18141	Mca17346, Mca08764, Mca10855, Mca13391, Mca06085, Mca06083
GO:0008610	lipid biosynthetic process	P	0.0181533	2.99477e-05	6	132	53	13276	over	Mca16300, Mca28636, Mca16350, Mca24089, Mca18141, Mca06084	Mca09899, Mca05489, Mca25002, Mca01040, Mca16933, Mca12575, Mca12574, Mca12573, Mca04939, Mca04938, Mca05385, Mca17346, Mca09708, Mca16855, Mca16853, Mca04867, Mca20001, Mca09651, Mca05294, Mca05293, Mca05292, Mca12362, Mca04726, Mca11898, Mca05164, Mca16694, Mca16688, Mca04644, Mca11756, Mca11744, Mca09403, Mca24074, Mca24056, Mca08827, Mca24031, Mca08812, Mca11576, Mca11541, Mca11540, Mca08787,…
GO:0045436	lycopene beta cyclase activity	F	0.0216115	5.64501e-05	2	1	57	13407	over	Mca16300, Mca18141	Mca06083
GO:0046905	phytoene synthase activity	F	0.0216115	5.64501e-05	2	1	57	13407	over	Mca16300, Mca18141	Mca06083
GO:0016120	carotene biosynthetic process	P	0.0216115	5.64501e-05	2	1	57	13407	over	Mca16300, Mca18141	Mca06083
GO:0016119	carotene metabolic process	P	0.0216115	5.64501e-05	2	1	57	13407	over	Mca16300, Mca18141	Mca06083
GO:0042214	terpene metabolic process	P	0.0216115	5.64501e-05	2	1	57	13407	over	Mca16300, Mca18141	Mca06083
GO:0046246	terpene biosynthetic process	P	0.0216115	5.64501e-05	2	1	57	13407	over	Mca16300, Mca18141	Mca06083
GO:0016767	geranylgeranyl-diphosphate geranylgeranyltransferase activity	F	0.0216115	5.64501e-05	2	1	57	13407	over	Mca16300, Mca18141	Mca06083
GO:0004565	beta-galactosidase activity	F	0.0409459	0.000112582	2	2	57	13406	over	Mca12920, Mca07173	Mca00141, Mca07174
