## Supplementary material for "Extensive transcriptional changes in the aphid species *Myzus cerasi* under different host environments associated with detoxification genes": Table S6

### Sheet: Mc.effector.expression.TMM_norm
Gene	cherry1	cherry2	cherry3	cress1	cress2	cress3	cleavers1	cleavers2	cleavers3	up_regulated_in	annotation	duplication_type
Mca00079	23.73	25.09	28.78	31.28	38.8	30.49	37.19	32.31	53.4	NA	---NA---	singleton
Mca00119	15.47	15.98	14.22	45.19	41.6	49.97	56.47	29.49	35.5	NA	glucose dehydrogenase	dispersed
Mca00382	14.89	18.69	18.84	41.31	32.49	23.9	37.97	43.22	39.51	NA	prohormone-4	dispersed
Mca00489	27.84	25.9	26.62	81.06	71.75	101.14	103.62	85.87	108.1	NA	membrane-bound alkaline phosphatase-like	dispersed
Mca00514	83.8	90.79	96.79	279.02	214.7	191.57	243.03	308.1	261.22	NA	prickle-like protein partial	singleton
Mca00616	433.18	484.35	514.23	2071.19	1469.51	1553.12	1544.3	2315.29	1479.8	NA	sheath partial	singleton
Mca00620	27.55	29.86	33.54	60.2	50.36	42.48	64.9	78.61	65.17	NA	ly6 plaur domain-containing protein 6b-like	singleton
Mca00781	7.66	7.73	6.72	22.08	16.18	14.88	26.6	28.96	23.35	NA	PREDICTED: uncharacterized protein LOC100573104	singleton
Mca00788	22.18	21.53	19.93	22.77	16.95	17.21	19.36	18.1	22.29	NA	maltase isoform c	dispersed
Mca00802	92.86	80.23	71.1	100.22	77.33	68.07	99.54	108.92	104.13	NA	one cut domain family member 3-like	tandem
Mca00818	281.09	248.65	212.73	190.91	205.16	174	141.03	167.97	172.31	NA	pupal cuticle protein 27-like	dispersed
Mca00834	67.3	55.21	48.72	23.01	50.29	18.13	35.75	15.61	13.21	NA	growth differentiation factor 8	dispersed
Mca00838	112.15	103.77	118.81	79.49	65.46	70.5	72.38	55.09	73.35	NA	low affinity immunoglobulin epsilon fc receptor-like	dispersed
Mca01376	154.94	162.12	115.4	100.99	73.98	81.26	75.18	64.14	96.76	NA	serine arginine-rich splicing factor 8-like	dispersed
Mca01472	8.46	12.44	7.11	26.42	21.27	17.49	20.18	25.05	18.18	NA	PREDICTED: uncharacterized protein LOC100573339	singleton
Mca01661	11.57	13.08	10.55	22.62	22.4	16.73	20.28	19.72	24.41	NA	neither inactivation nor afterpotential protein c isoform x1	dispersed
Mca01756	333.13	333.95	326.91	157.46	185.06	140.93	121.05	134.33	160.33	NA	protein yellow	dispersed
Mca01815	3405.04	3520.92	3471.12	1746.94	1467.3	1833.49	1472.93	1526.14	1864.49	NA	zinc finger protein 512b-like	dispersed
Mca01881	128.22	115.18	133.65	122.75	69.21	83.24	36.04	24	46.05	NA	eukaryotic peptide chain release factor gtp-binding subunit-like	singleton
Mca01882	1.16	0.9	1.4	2	0.59	1.05	0.91	0.98	1.08	NA	sporozoite surface protein 2-like	singleton
Mca01883	1.5	2.13	0.59	2.19	3.14	2.5	3.32	2.48	2.28	NA	---NA---	singleton
Mca01905	4.2	2.19	2.78	4.83	5.19	3.86	5.89	5.06	2.89	NA	---NA---	singleton
Mca01955	25.04	24.33	29.33	14.38	13.06	13.37	14.95	15.99	15.58	NA	cyclin-dependent kinase 8-like	singleton
Mca02006	5.14	4.78	6.82	5.15	2.99	4.21	3.64	3.2	4.37	NA	class e vacuolar protein-sorting machinery protein hse1	singleton
Mca02134	2011.38	1872.96	1580.75	1085.31	739.82	1299.1	708.11	1104.83	1049.21	NA	cuticle protein 7-like	dispersed
Mca02135	670.79	818.62	681.13	531.85	349.24	728.71	221.3	516.61	515.19	NA	cuticle protein 7-like	dispersed
Mca02136	6.82	3.68	8.26	9.42	2.67	4.31	4.91	5.18	4.61	NA	cuticle protein 7-like	dispersed
Mca02137	106.1	102.9	109.86	90.96	76.38	89.67	81.77	86.53	114.25	NA	cuticle protein 7-like	dispersed
Mca02139	2598.18	2555.27	2267.35	2267.08	2017.34	1706.36	2232.03	2270.12	2439.92	NA	cuticle protein 7-like	dispersed
Mca02140	1213.58	1180.47	1009.63	781.75	610.91	627.77	713.97	668.88	782.76	NA	cuticle protein 7-like	dispersed
Mca02141	1545.85	1473	1271.36	1421.53	1144.63	1097.52	1410.79	1662.14	1654.78	NA	cuticle protein 7-like	dispersed
Mca02375	1096.53	1043.37	1094.3	461.52	501.26	569.07	501.57	419.3	597.27	NA	cg31997- partial	singleton
Mca02473	7.42	7.75	8.77	22.27	24.37	19.09	23.33	25.17	23.37	NA	tachykinins isoform x1	singleton
Mca02481	6.6	6.67	6.25	8.04	6.76	5.65	9.18	9.65	9.36	NA	dna ligase 1-like	dispersed
Mca02531	4.38	4.26	5.4	12.26	8.77	6.36	11.49	16.59	11.24	NA	PREDICTED: uncharacterized protein LOC107165343 isoform X1	singleton
Mca02655	237.71	214.44	187.69	178.85	160.43	177.85	176.99	205.88	255.57	NA	---NA---	singleton
Mca02656	927.46	1007.56	993.27	1018.79	878.61	946.53	898.07	1118.99	1219.74	NA	repetitive proline-rich cell wall protein 2-like	dispersed
Mca02658	117.71	171.35	179.05	117.22	63.08	236.46	33.69	139.49	197.26	NA	repetitive proline-rich cell wall protein 2-like	dispersed
Mca02809	5.03	4.43	5.47	13.81	12.4	8.69	13.99	12.76	13.57	NA	beat- isoform a	singleton
Mca02894	65.68	63.83	67.09	115.12	97.69	74.04	123.64	117.52	129.52	NA	larval cuticle protein a2b-like	dispersed
Mca02896	5.94	5.81	6.89	9.88	10.46	7.33	10.18	9.37	12.86	NA	cuticle protein 7-like	dispersed
Mca02950	177.36	180.96	180.89	253.73	192.21	194.45	210.34	253.8	221.26	NA	protein yellow	dispersed
Mca03039	10.93	8.73	8.89	9.78	9.34	9.91	8.62	12.34	13.87	NA	PREDICTED: uncharacterized protein LOC107165482	singleton
Mca03138	27.36	34.5	39.61	31.52	25.14	32.38	32.21	33.71	61.24	NA	mediator of rna polymerase ii transcription subunit 15-like	singleton
Mca03217	98.29	98.28	127.34	88.48	72.09	73.24	94.58	89.25	96.76	NA	---NA---	singleton
Mca03243	10.74	9.52	8.17	15	17.19	15.62	11.4	13.61	13.94	NA	tubulointerstitial nephritis antigen-like	dispersed
Mca03374	3.95	4.52	6.46	3.4	4.59	2.95	5.22	3.66	3.73	NA	mediator of rna polymerase ii transcription subunit 26	dispersed
Mca03375	47.5	33.56	40.44	66.06	61.78	47.05	66.47	66.39	69.37	NA	cuticle protein 19-like	dispersed
Mca03376	0.58	1.66	2.08	1.59	1.21	1.97	1.98	1.79	2.29	NA	cuticle protein 7-like	dispersed
Mca03428	7.29	7.93	9.22	9.98	9.31	8.93	11.98	11.3	10.59	NA	glucose dehydrogenase	dispersed
Mca03453	26.19	23.35	20.79	25.39	21.16	18.99	24.27	16.88	25.9	NA	trypsin-1-like	dispersed
Mca03467	15.75	18.31	16.98	12.6	15.11	14.75	14.91	12.86	18.79	NA	adhesive plaque matrix protein isoform x2	singleton
Mca03516	463.31	444.84	367.64	256.65	226.44	233.28	238.49	265.4	298.92	NA	cuticle protein 7-like	dispersed
Mca03517	218.12	258.34	299.43	183.44	112	170.76	122.85	165.2	260.58	NA	dna-directed rna polymerase ii subunit rpb1-like	dispersed
Mca03518	165.39	177.99	190.85	119.41	115.9	116.1	132.68	119.99	174.45	NA	cuticle protein 7-like	dispersed
Mca03519	800.13	788.47	634.66	701.2	361.49	680.19	360.2	827.33	789.27	NA	cuticle protein 7-like	dispersed
Mca03520	19.25	16.4	20.72	14.64	8.82	17.04	9.37	13.2	26.06	NA	cuticle protein 7-like	dispersed
Mca03521	1860.32	1633.82	1389.56	1121.48	805.82	925.54	965.92	1252.52	1278.42	NA	cuticle protein 7-like	dispersed
Mca03522	3366.37	3109.42	2846.97	3902.83	2998.83	2741.42	3656.31	4105.34	4198.52	NA	cuticle protein 7-like	dispersed
Mca03523	7.45	7.25	3.61	4.45	3.34	1.95	4.45	5.25	3.31	NA	cuticle protein 7-like	dispersed
Mca03652	1396.57	1302.68	1276.58	1064.66	1042.79	1051.25	942.71	966.43	1178.36	NA	defense protein hdd11	singleton
Mca03661	2143.54	2192.41	2049.36	1679.88	1556.09	1600.37	1735.05	1382.27	1581.61	NA	early nodulin-75	dispersed
Mca03804	432.81	424.1	430.25	382.91	332	318.12	348.87	378.95	444.5	NA	cuticular protein analogous to peritrophins 3-d1 precursor	dispersed
Mca03900	0.75	0.15	0.14	0.53	0.74	0.51	1.28	1.33	0.44	NA	cellular retinaldehyde binding protein	dispersed
Mca04010	49.08	50.81	36.18	34.17	34.78	35.8	33.96	21.99	50.5	NA	protein takeout-like	dispersed
Mca04055	123.38	122.37	123.23	149.38	136.93	118.64	181.2	162.9	193.18	NA	cuticle protein 19-like	dispersed
Mca04067	1.06	1.4	1.66	3.04	2.7	2.19	3.13	3.07	2.78	NA	carotenoid isomerooxygenase isoform x1	singleton
Mca04188	75.57	76.29	73.47	94.99	90.98	85.14	107.33	108.59	105.2	NA	endoplasmic reticulum aminopeptidase 2-like	dispersed
Mca04242	18.05	16.86	18.52	58.68	54.3	53.99	49.67	67.41	54.35	NA	serine protease 44-like	dispersed
Mca04628	23.77	21.81	23.46	17.95	12.2	23.09	15.82	20.32	17.05	NA	nose resistant to fluoxetine protein 6-like	dispersed
Mca05071	64.91	64.29	76.28	66.07	64.05	60.71	47.43	57.24	64.15	NA	PREDICTED: prisilkin-39-like	dispersed
Mca05072	6757.13	5195.96	4592.41	9044.31	7289.65	6906.34	5197.83	4402.21	4911.83	NA	cuticle isoform x1	dispersed
Mca05338	20.82	18.75	22.06	22.97	19.7	20.04	28.87	21.14	26.6	NA	cuticular protein rr-1 motif 48	dispersed
Mca05372	140.05	121.8	109.28	325.27	258.1	217.69	264.11	374	301.82	NA	ejaculatory bulb-specific protein 3	dispersed
Mca05377	10.35	10.25	13.8	9.81	7.52	10.44	14.52	10.87	15.99	NA	---NA---	singleton
Mca05447	35.15	38.42	38.23	61.46	46.01	49.8	54.4	53.29	58.18	NA	cardioactive peptide	singleton
Mca05677	3.22	3.29	3.17	3.29	3.23	3.03	3.05	3.32	4	NA	mam and ldl-receptor class a domain-containing protein 1-like	dispersed
Mca05783	25.33	21.45	19.54	64.8	55.32	65.39	53.35	58.99	66.67	NA	venom protease-like	dispersed
Mca05785	4.04	4.37	2.43	15.85	14.92	12.18	16.31	21.1	19.41	secondary hosts	venom protease-like	dispersed
Mca06064	106.66	102.08	106.73	56.23	67.49	59.9	45.97	34.15	81.87	NA	trehalase-like	dispersed
Mca06105	0.95	1.11	1.95	1.01	0.9	1.19	1.6	1.2	0.92	NA	arylsulfatase b	dispersed
Mca06115	1434.33	1431.94	1074.62	1137.02	1455.35	1373.57	918.19	1090.01	1161.34	NA	adhesive plaque matrix	dispersed
Mca06149	20.57	18.93	16.44	21	18.99	20.71	21.85	26.74	24.07	NA	adhesive plaque matrix isoform x1	dispersed
Mca06277	2770.19	2866.46	2774.23	1584.7	1426.74	1638.98	1414.12	1640.37	1703.73	NA	tetra-peptide repeat homeobox protein 1-like	dispersed
Mca06278	1104.48	1184.13	1168.64	549.37	564.62	791.66	462.03	558.1	699.75	NA	tetra-peptide repeat homeobox protein 1-like	dispersed
Mca06562	2637.9	2443.03	2169.8	4138.99	3638.12	3109.02	3854.64	3804.83	4115.75	NA	cuticle protein	dispersed
Mca06563	642.35	571.36	493.02	1187.96	915.81	749.84	1008.17	1159.72	1096.15	NA	cuticle protein 7-like	dispersed
Mca06588	1.34	1.71	1.13	2.25	1.72	1.99	1.5	1.62	2.01	NA	protein yellow	dispersed
Mca06687	28.29	30.66	28.92	60.19	33.89	40.1	50.85	59.76	59.6	NA	myosuppressin	singleton
Mca06692	1324.88	1560.43	1619.78	639.6	569.22	1031.24	414.58	655.02	912.22	NA	tetra-peptide repeat homeobox protein 1-like	dispersed
Mca06812	1.12	0.85	1.47	9.04	7.88	7.23	8.95	11.24	10.65	secondary hosts	PREDICTED: uncharacterized protein LOC103310813	dispersed
Mca06815	17.6	16.49	17.43	70.24	58.64	52.78	54.95	80.97	61.73	NA	PREDICTED: uncharacterized protein LOC100576074	dispersed
Mca06816	0.53	0.69	0.52	4.69	3.22	4.12	3.58	6.75	5.51	secondary hosts	PREDICTED: uncharacterized protein LOC103310813	dispersed
Mca06839	1.02	2.18	0.86	2.17	3.57	1.84	2.79	2.75	4.39	NA	PREDICTED: uncharacterized protein LOC107168144	singleton
Mca06864	231.53	204.82	205.31	1268.72	1052.74	937.46	1053.56	1348.82	1112.06	secondary hosts	PREDICTED: uncharacterized protein LOC100164831 isoform X2	singleton
Mca06902	140.72	132.28	119.23	158.44	172.06	154.53	155.75	132.05	153.28	NA	venom protease-like	dispersed
Mca06961	3.68	4.12	2.48	8.51	6.49	6.93	9.86	10.26	8.12	NA	PREDICTED: putative uncharacterized protein DDB_G0282133	singleton
Mca06986	40.19	41.08	42.37	49.1	33.87	45.2	25.53	34.37	38.31	NA	agap012355-pa-like protein	dispersed
Mca06987	50.04	48.02	40.52	33.38	28.71	38.74	21.82	31.53	32.33	NA	pollen-specific leucine-rich repeat extensin-like protein partial	dispersed
Mca06994	264.56	228.19	171.78	176.59	109.62	114.41	109.42	143.88	146.16	NA	cuticle protein 21	dispersed
Mca07065	7.24	5.02	7.27	10.53	8.94	10.57	12.12	13.09	12.57	NA	pdgf- and vegf-related factor 1-like precursor	singleton
Mca07169	9.93	8.66	6.43	16.86	12.28	13.35	17.82	18.85	19.86	NA	glycoprotein hormone alpha-2	singleton
Mca07174	14.81	15.55	19.77	7.39	8.16	7.3	8.14	6.58	8.38	NA	beta-galactosidase-like	dispersed
Mca07207	92.8	100.71	48.63	45.89	17.35	33.58	23.08	19.03	36.51	NA	serine arginine-rich splicing factor 8-like	dispersed
Mca07285	12.51	15.08	12.97	1.25	1.33	2.45	1.65	11.63	1.15	Cherry	non-catalytic module family expn protein	dispersed
Mca07500	5146.49	5006.05	4306.34	2074.72	1538.6	1867.09	1387.32	1879.04	1645.38	NA	endocuticle structural glycoprotein abd-4-like	dispersed
Mca07514	7035.22	6102.26	6456.42	850.32	1063.98	1796.54	428.7	132.82	353.88	Cherry	rna-binding protein 14-like	dispersed
Mca07516	385.57	280.09	357.07	61.24	69.9	64.28	52.54	37.34	42.09	Cherry	hybrid sensor histidine kinase response regulator	dispersed
Mca07765	5.12	5.74	5.64	16.59	12.89	11.87	15.26	17.25	15.8	NA	allatostatin neuropeptide precursor	singleton
Mca07966	1701.48	1599.48	1505.79	2275.79	1734.05	953.99	1889.76	3646.56	1452.97	NA	os-d-like protein	dispersed
Mca07973	10.75	8.14	10.05	8.43	10.29	7.88	10.02	12.81	8.41	NA	transcription factor 21	singleton
Mca08194	10.81	12.22	13.65	7.51	7.23	7.73	7.17	5.56	9.12	NA	lipase 3-like	dispersed
Mca08493	2238.6	2032.1	1573.71	10226.9	8245.99	10919.6	8423.46	11300.2	10496.6	secondary hosts	---NA---	dispersed
Mca08518	1.15	0.54	0.64	20.22	6	8.75	10.19	27.23	19.51	secondary hosts	thaumatin-like protein	dispersed
Mca08560	2.1	3.26	3.05	5.93	3.75	5.02	3.99	3.69	4.75	NA	udp-glucuronosyltransferase 2c1-like	dispersed
Mca08609	152.05	202.04	214.58	156.51	127.6	138.55	164.52	160.66	208.69	NA	dna-directed rna polymerase ii subunit rpb1-like	dispersed
Mca08641	72.81	79.2	77.7	55.45	53.48	53.61	62.98	61.9	74.13	NA	collagen alpha-1 chain-like	dispersed
Mca08684	1.44	1.46	1.38	2.56	2.82	2.12	3.9	3.1	3.78	NA	peptidyl-prolyl cis-trans isomerase b-like	dispersed
Mca08772	44.69	49.29	44.43	38.56	32.75	26.7	40.32	39.01	46.84	NA	aminopeptidase n-like	dispersed
Mca08790	539.58	504.39	470.82	386.35	374.52	344.53	368.86	376.06	421.41	NA	protein takeout	dispersed
Mca08810	111.09	88.88	101.08	116.93	148.4	140.95	136.79	87.22	120.89	NA	collagen alpha-2 chain	singleton
Mca09072	0.92	0.26	0.31	0.97	0.72	0.25	0.86	1	0.38	NA	PREDICTED: uncharacterized protein LOC107163177	singleton
Mca09115	6.91	4.96	8.67	6.74	7.66	5.32	6.89	6.73	6.37	NA	protein takeout-like	dispersed
Mca09213	19.57	16.16	20	33.97	32.8	21.43	32.97	43.8	28.36	NA	PREDICTED: uncharacterized protein LOC107164781	singleton
Mca09245	23.86	19.89	18.75	39.55	41.77	40.4	37.22	43.17	42.33	NA	eclosion hormone	proximal
Mca09259	1840.78	1779.81	1761.85	1129.85	899.72	899.91	375.11	248.57	376.09	Cherry	cuticle precursor	dispersed
Mca09395	0.04	0.09	0.03	0.54	0.99	3.31	0.9	0.54	2.8	secondary hosts	cilia- and flagella-associated protein 57 isoform x1	dispersed
Mca09475	56.91	57.01	71.75	33.67	20.1	25.61	25.23	24.01	30.94	NA	zinc metalloproteinase nas-13-like	dispersed
Mca09662	2.76	1.88	2.84	1.42	1.73	1.7	1.38	1.33	1.44	NA	chorion peroxidase-like	dispersed
Mca09734	74.53	71.8	75.36	79.46	68.94	61.56	76	91.01	75.8	NA	serine proteinase stubble	dispersed
Mca09743	1571.82	1366.83	1178.89	1027.11	986.9	818.95	1009.24	1027.36	968.92	NA	chemosensory protein	dispersed
Mca09787	2834.78	2629.13	2096.21	1609.12	1725.42	1634.99	1766.71	1409.78	1783.45	NA	PREDICTED: prisilkin-39-like	dispersed
Mca09872	0.08	0	0.2	0.17	0.23	0.13	0.2	0.28	0.33	NA	septation ring formation family protein	dispersed
Mca09936	0.09	0.01	0.03	0.05	0.14	0.14	0.18	0.15	0.15	NA	actin-like protein 6a	dispersed
Mca10028	3.9	4.91	6	10.37	8.16	7.32	10.96	11.69	12.38	NA	glucose dehydrogenase	dispersed
Mca10507	1.35	0.96	1.14	2.18	2.08	2.47	2.51	2.1	2	NA	---NA---	dispersed
Mca10566	218.87	248.16	203.82	254.31	150.66	150.71	162.6	167	212.11	NA	cyclin-dependent kinase inhibitor 1c-like	singleton
Mca10686	0.44	0.93	1.47	0.62	0.43	1.76	0	0.53	0.3	NA	---NA---	singleton
Mca10687	22.87	20.73	18.49	30.33	25.95	26.15	26.23	21.86	36.59	NA	collagen alpha-1 chain-like	singleton
Mca10724	0.16	1.45	0.69	1.73	2.24	1.26	1.3	2.12	1.69	NA	nose resistant to fluoxetine protein 6-like	dispersed
Mca10833	3.8	4.18	2.96	4.36	3.45	4.31	4.25	3.56	4.97	NA	angiotensin-converting enzyme	dispersed
Mca11052	6.74	7.63	8.15	20.95	22.06	15.26	23.19	26.06	26.76	NA	retrovirus-related pol polyprotein from transposon partial	dispersed
Mca11388	1134.04	1104.37	1180.84	552.37	604.93	557.7	627.35	508.01	635.48	NA	neurofilament heavy polypeptide-like	dispersed
Mca11427	1.37	3.05	4.38	1.68	2.15	1.72	2.9	1.76	3.28	NA	von willebrand factor type egf and pentraxin domain-containing protein 1	dispersed
Mca11825	3.24	3.78	3.81	11.23	9.84	9.39	9.43	11.95	10.79	NA	glucose dehydrogenase	dispersed
Mca11838	27.24	30.56	26.41	61.28	48.53	49.41	55.82	64.72	60.55	NA	PREDICTED: uncharacterized protein LOC103310518	singleton
Mca11855	1.23	1.92	2.38	3.76	2.89	1.62	1.45	2.49	1.41	NA	cytokine receptor	dispersed
Mca11900	30.84	31.82	36.39	58.42	42.48	52.53	50.09	39.72	35.68	NA	matrix metalloproteinase-14 isoform x2	dispersed
Mca11975	328.05	312.56	260.79	675.14	688.87	617.75	744.43	801.43	802.97	NA	bifunctional endo- -beta-xylanase -like	singleton
Mca12153	23.49	23.57	24.24	58.26	42.65	42.34	52.88	56.76	56.86	NA	prothoracicostatic peptide	singleton
Mca12177	3.33	3.68	3.38	2.71	1.8	1.46	1.74	1.32	2.25	NA	probable chitinase 3	dispersed
Mca12233	17.23	13.94	16.21	58.7	49.85	52.09	59.18	60.49	56.64	NA	thaumatin-like protein	dispersed
Mca12289	1.63	1.82	2.5	5.63	2.79	2.82	3.22	3.19	4.57	NA	glucose dehydrogenase	dispersed
Mca12602	3.06	4.8	2.57	7.08	5.13	6.9	8.8	8.95	8.58	NA	collagen alpha-1 chain-like	singleton
Mca12634	252.17	234.19	231.81	210.43	180.74	166.42	213.8	227.39	244.25	NA	endocuticle structural glycoprotein bd-2-like	dispersed
Mca12809	16.97	23.72	27.37	15.85	15.3	13.43	14.28	12.89	17.62	NA	flocculation protein flo11-like	dispersed
Mca12891	877.67	895.82	641.48	414.93	611.57	690.74	376.02	509.39	619.54	NA	adhesive plaque matrix	dispersed
Mca13009	7.75	11.83	9.87	10.11	8.85	10.1	9.82	11.21	10.73	NA	glucose dehydrogenase	dispersed
Mca13173	29.58	27.88	30.31	70.7	59.99	53.11	70.74	86.39	74.5	NA	neuroendocrine protein 7b2	singleton
Mca13198	8.31	9.4	8.29	14.11	13.66	14.57	12.73	12.6	12.52	NA	fungistatic metabolite	dispersed
Mca13276	291.84	373.02	422.62	343	263.03	403.39	270.66	306.24	573	NA	repetitive proline-rich cell wall protein 2-like	dispersed
Mca13331	1127.93	1149.23	736.93	378.04	753.56	833.63	440.2	413.16	561.85	NA	cuticle precursor	dispersed
Mca13558	51.87	57.69	57.32	65.5	52.83	62.07	55.73	58.07	72.26	NA	pro-resilin-like	dispersed
Mca13758	0.14	0.33	0.21	7.25	4.28	2.67	3.3	10.02	3.68	secondary hosts	probable cytochrome p450 6a13	dispersed
Mca14061	293.72	243	196.23	404.82	327.52	323.38	366.09	477.22	298.32	NA	histidine-rich glyco	dispersed
Mca14161	13.38	13.61	13.77	27.42	27.02	23.36	23.87	28.91	24.39	NA	carbonic anhydrase 2-like	dispersed
Mca14349	336.93	276.92	299.98	1047.08	1023.27	1408.11	1191.86	1065.53	995.86	NA	protein takeout-like	dispersed
Mca14350	19.62	15.67	13.27	11.43	9.71	9.67	8.57	9.1	10.79	NA	protein takeout-like	dispersed
Mca14392	669.52	686.4	668.18	286.57	252.27	341.39	289.29	348.92	398.79	NA	cuticle protein 7-like	dispersed
Mca14393	427.72	493.13	439.63	155.55	126.14	194.13	124.29	174.88	222.14	NA	cuticle protein 7-like	dispersed
Mca14553	141.62	125.52	112.51	154.3	139.6	104.83	181.55	178.26	155.63	NA	glycine-rich cell wall structural protein 2- partial	dispersed
Mca14606	65.89	64.71	70.67	53.62	54.54	62.27	77.09	60.29	86.97	NA	protein yellow-like	dispersed
Mca14682	40.57	44.15	43.41	138.33	95.87	93.39	107.04	136.84	111.15	NA	ACYPI001887	singleton
Mca14686	7.97	10.72	7.86	7.85	4.85	5.73	5.84	7.38	5.87	NA	probable cytochrome p450 6a14	singleton
Mca14782	1549.2	1487.05	1534.81	853.72	797.34	773.44	956.64	878.52	1108.16	NA	cuticle protein 7-like	dispersed
Mca15064	280.34	288.95	294.86	490.26	407.54	468.02	457.83	583.03	484.04	NA	glycine-rich cell wall structural isoform x1	dispersed
Mca15421	91.63	79.36	73.8	49.94	43.37	66.91	47.24	63.8	80.67	NA	cuticle protein	dispersed
Mca15740	269.93	256.16	218.53	282.39	255.19	220.43	213.8	202.84	177.32	NA	PREDICTED: gelsolin-like	singleton
Mca15871	2.11	2.74	2.87	4.45	4.13	1.92	2.96	2.72	2.9	NA	PREDICTED: uncharacterized protein LOC103311148	singleton
Mca16374	0.48	0.91	0.94	1.8	1.72	1.51	2.19	1.35	1.76	NA	lipase 3-like	singleton
Mca16466	26.27	25.18	21.84	16.56	16.49	16.15	15.33	13.51	17.05	NA	chitooligosaccharidolytic beta-n-acetylglucosaminidase	dispersed
Mca16553	384.58	341.58	324.03	335.32	310	273.79	354.89	354.22	392.73	NA	larval cuticle protein lcp-17-like	dispersed
Mca16980	551.61	582.98	574.22	25.03	21.45	20.92	25.38	34.22	23.74	Cherry	PREDICTED: uncharacterized protein LOC100164207 isoform X1	dispersed
Mca17153	35.46	39.44	37.58	65.06	61.82	55.22	71	79.29	72.58	NA	caldesmon isoform x1	singleton
Mca17157	0.17	0.14	0.05	0.5	0.58	0.25	0.39	0.54	0.66	cleavers	adenylate kinase 9-like	dispersed
Mca17244	55.9	60.56	56.8	33.84	36.64	34.03	39.26	36.45	44.49	NA	PREDICTED: uncharacterized protein LOC100163191	singleton
Mca17352	196	167.13	162.55	115.39	155.41	145.88	172.95	135.07	155.31	NA	cartilage oligomeric matrix protein	singleton
Mca17468	4.19	4.4	4.58	4.51	4.06	3.82	4.46	3.1	5.14	NA	endoglucanase 15-like	dispersed
Mca17864	0	0.06	0	0.32	0.13	0.43	0.53	0.71	0.44	secondary hosts	PREDICTED: uncharacterized protein LOC100574363	dispersed
Mca17986	45.21	46.67	45.74	84.57	69.67	67.72	75.36	80.81	66.52	NA	clipa6 protein	dispersed
Mca18572	93.55	95.45	103.41	80.31	79.92	111.21	81.43	61.52	59.14	NA	maverick capsid-like	dispersed
Mca18785	306.3	329.78	344.7	399.66	357.25	316.99	373.58	418.26	499.57	NA	peroxidase-like isoform x2	dispersed
Mca19101	124.9	129.17	166.69	141.78	118.06	128.81	137.95	146.81	161.45	NA	uncharacterized protein LOC100165421 precursor	singleton
Mca19159	8.99	10.71	11.62	14.38	15.47	12.24	14.61	16.34	17	NA	neuropeptide f	singleton
Mca19262	118.67	92.96	129.4	263.03	169.16	117.45	150.18	294.93	152.29	NA	circadian clock-controlled	dispersed
Mca19546	5.38	4.26	5.68	4.94	4.09	3.76	5.4	5.11	5.03	NA	venom serine protease-like	dispersed
Mca20140	5.08	4.02	3.28	7.16	8.42	6.44	5.49	7.19	8.21	NA	---NA---	singleton
Mca20639	105.08	86.84	70.66	36.42	39.86	43.86	44.1	43.39	52.44	NA	cuticle protein 7-like	dispersed
Mca20840	0	1.1	0.65	1.36	1.7	1.3	0.7	1.52	1.07	NA	short-chain dehydrogenase reductase family 16c member 6-like isoform x2	dispersed
Mca21139	69.91	78.16	82.47	221.17	167.22	169.93	188.78	255.5	208.6	NA	glucose dehydrogenase	dispersed
Mca21192	27.74	31.38	29.53	74.15	61.99	63.83	66.89	80.45	70.72	NA	adhesin-like protein	dispersed
Mca21224	47.17	51.04	47.83	76.84	71.04	60.6	76.51	86.22	80.61	NA	carboxypeptidase e-like	dispersed
Mca22031	1.83	1.65	2.38	3.28	3.59	2.52	3.83	2.51	3.9	NA	endoglucanase 15-like	dispersed
Mca22270	618.48	591.46	660.79	1247.19	1186.56	981.78	1104.62	1031.56	1297.27	NA	protein takeout	dispersed
Mca22327	1.66	1.04	1.23	28.22	26.67	19.71	24.09	36.95	27.83	secondary hosts	atp-dependent dna helicase pif6-like	dispersed
Mca22401	152.55	171.14	139.99	155.81	169.87	116.29	162.54	220.61	150.18	NA	protein takeout	dispersed
Mca22940	0	0	0	0	0	0	0	0	0	NA	dihydrouridine synthase domain containing protein	dispersed
Mca23697	70.09	61.8	65.46	115.81	140.89	135.12	148.74	138.72	141.03	NA	fmrfamide-related neuropeptides	singleton
Mca23834	2121.87	2154.71	2006.08	603.06	595.05	527.49	569.79	601.87	515.41	NA	endocuticle structural glycoprotein bd-1-like	dispersed
Mca23918	0.15	0.53	0.13	3.59	4.54	1.76	5.28	4.6	1.96	secondary hosts	thaumatin-like protein	dispersed
Mca24130	0	0.91	0.4	0.91	0.5	0.29	0.77	0.91	0.95	NA	repetitive proline-rich cell wall protein 2-like	dispersed
Mca24190	0	0	0	1.49	1.17	2.41	3.25	1.76	4.39	secondary hosts	PREDICTED: uncharacterized protein LOC107164962	dispersed
Mca24498	18.24	26.93	42.79	12.85	8.1	7.49	5.7	6.61	11.23	NA	glucose dehydrogenase	dispersed
Mca24956	17.08	21.66	19.39	48.61	44.83	36.23	32.86	50.59	38.34	NA	serine protease 44-like	dispersed
Mca25013	299.77	288.73	342.17	193.37	174.91	172.57	206.47	201.97	215.09	NA	cell wall protein awa1-like	singleton
Mca25154	784.82	697.02	704	441.02	368.97	443.72	425.47	506.19	581.21	NA	cuticle protein 7-like	dispersed
Mca25466	99.18	112.25	89.06	214.77	242.3	170.2	232.17	307.87	211.33	NA	protein takeout	dispersed
Mca25670	1.82	1.42	5.05	7.82	3.03	2.45	4.59	3.84	4.01	NA	low quality protein: vacuolar protein sorting-associated protein 62-like	singleton
Mca25932	315.05	279.81	347.26	595.62	565.45	461.55	598.88	574.08	610.61	NA	odorant-binding protein partial	singleton
Mca27192	925.54	944.36	990.53	410.69	411.49	493.41	364.77	403.33	454.04	NA	endocuticle structural glycoprotein bd-1-like	dispersed
Mca27237	1326.36	1269.53	962.65	854.52	503.41	723.68	649.81	849.58	1001.18	NA	cuticle protein 7-like	dispersed
Mca27619	278.01	261.23	283.65	211.71	223.91	191.16	244.06	225.99	264.98	NA	cuticular protein 72 precursor	dispersed
Mca27991	5.24	3.1	2.2	0.92	1.28	1.47	2.83	1.32	1.81	NA	ejaculatory bulb-specific protein 3	dispersed
Mca28321	2	3.44	3.36	6.24	9.65	7.49	4.21	7.23	6.79	NA	valacyclovir hydrolase-like	dispersed
