## Supplementary material for "Extensive transcriptional changes in the aphid species *Myzus cerasi* under different host environments associated with detoxification genes": Table S7

### Sheet: Sheet1
Gene_ID	Scaffold	start	end	total_exons	exon_changes	Annotation
Mca00057	Mc10011	1448	7173	7	1	protein sly1 homolog
Mca00449	Mc10220	1842	5635	3	1	nephrin isoform x1
Mca00514	Mc1025	12114	13639	5	1	prickle-like protein partial
Mca00604	Mc10299	1583	5480	3	1	PREDICTED: uncharacterized protein LOC100568833
Mca00634	Mc1031	67147	69492	3	1	carboxyl-terminal pdz ligand of neuronal nitric oxide synthase protein isoform x3
Mca00756	Mc10381	7403	8385	2	2	---NA---
Mca00909	Mc1047	1393	10826	5	1	u4 tri-snrnp-associated protein 2
Mca01056	Mc1054	42917	47376	10	6	---NA---
Mca01300	Mc10693	1706	3140	6	1	---NA---
Mca01364	Mc10722	4667	7717	10	1	homeotic protein proboscipedia
Mca01409	Mc10754	418	2143	5	1	tumor susceptibility gene 101 protein
Mca01630	Mc1088	27028	43604	11	1	zinc finger protein basonuclin-2-like
Mca01668	Mc109	59467	73115	5	4	mediator of rna polymerase ii transcription subunit 26 isoform x2
Mca01818	Mc10995	667	3499	5	2	mothers against decapentaplegic homolog 4-like isoform x2
Mca02106	Mc11166	201	7388	15	1	polycomb protein asx isoform x1
Mca02319	Mc11281	10535	13308	10	7	actin cytoskeleton-regulatory complex protein pan1-like
Mca02406	Mc11328	66	3052	3	1	---NA---
Mca02414	Mc11336	4559	8155	12	2	actin-binding lim protein 3 isoform x4
Mca02719	Mc11527	475	6874	10	1	atp-dependent rna helicase dbp4-like
Mca02834	Mc1162	41	6143	22	1	ubiquitin fusion degradation protein 1 homolog
Mca02943	Mc11687	336	3572	5	1	gata-binding factor a
Mca03191	Mc11861	2	5168	7	1	26s proteasome non-atpase regulatory subunit 6
Mca03275	Mc119	70063	80232	3	2	---NA---
Mca03358	Mc11950	337	3941	6	1	reverse transcriptase
Mca03464	Mc12006	784	4770	10	1	nuclease harbi1
Mca03688	Mc1216	10000	19024	9	3	zinc finger mym-type protein 1-like
Mca03910	Mc123	91833	100284	9	1	nucleic-acid-binding protein from mobile element jockey-like
Mca03920	Mc1230	42965	45190	11	3	---NA---
Mca04356	Mc12609	1794	4075	4	4	dynein intermediate chain ciliary
Mca04445	Mc1266	30884	40030	5	1	tigger transposable element-derived protein 5 isoform x4
Mca04451	Mc12663	4433	8038	12	2	kn motif and ankyrin repeat domain-containing protein 3 isoform x2
Mca04473	Mc12678	8349	11898	4	1	piggybac transposable element-derived protein 4-like
Mca04476	Mc1268	16834	24523	12	1	transposable element p partial
Mca04642	Mc12789	405	3959	4	1	glycoprotein-n-acetylgalactosamine 3-beta-galactosyltransferase 1-like
Mca05015	Mc1302	11263	14748	9	1	rna-directed dna polymerase from mobile element jockey-like
Mca05018	Mc1302	33849	42791	14	5	---NA---
Mca05616	Mc13403	199	6606	19	1	zinc finger protein 436-like
Mca05750	Mc135	32680	46405	13	2	very-long-chain 3-oxoacyl- reductase-like
Mca05751	Mc135	46505	48399	6	1	very-long-chain 3-oxoacyl- reductase-like
Mca05897	Mc136	3790	6167	8	1	---NA---
Mca06162	Mc13778	1428	5471	9	1	peptidyl-prolyl cis-trans isomerase d
Mca06275	Mc1386	2537	9027	13	1	rna-directed dna polymerase from mobile element jockey-like
Mca06436	Mc13965	1392	2454	5	2	peroxidase-like
Mca06437	Mc13965	2804	5268	7	5	---NA---
Mca06643	Mc14097	3735	5381	4	1	hyccin isoform x1
Mca06667	Mc14109	3556	5386	5	4	nitrilase homolog 1-like
Mca06949	Mc1430	50297	56714	5	4	endonuclease-reverse transcriptase
Mca07383	Mc1461	13148	16109	8	2	pumilio domain-containing protein kiaa0020
Mca07566	Mc1474	48649	65041	15	3	PREDICTED: uncharacterized protein LOC100571399 isoform X1
Mca07580	Mc1476	12023	43121	12	1	muscle m-line assembly protein unc-89-like isoform x3
Mca07621	Mc1479	42565	43191	3	1	cell cycle checkpoint protein rad1-like
Mca07628	Mc148	3585	6072	7	1	krab-a domain-containing protein 2-like
Mca07633	Mc148	30299	37626	24	1	follistatin-a isoform x2
Mca07685	Mc14835	1672	6286	9	3	abc transporter g family member 20 isoform x2
Mca07702	Mc1485	15530	36500	13	1	PREDICTED: uncharacterized protein LOC103309839
Mca07786	Mc1493	10672	39429	27	1	immediate early response 3-interacting protein 1
Mca08264	Mc1528	15154	21937	4	1	armadillo repeat-containing protein 4
Mca08403	Mc1551	2204	16710	13	1	solute carrier family facilitated glucose transporter member 2-like
Mca08409	Mc1555	14331	23888	5	2	---NA---
Mca08412	Mc1556	16156	19219	5	1	probable e3 ubiquitin-protein ligase herc4 isoform x2
Mca08413	Mc1556	21318	26539	7	1	---NA---
Mca08422	Mc1558	11395	14942	7	1	PREDICTED: uncharacterized protein LOC100571628
Mca08769	Mc165	93730	105776	31	1	flocculation protein flo11
Mca08774	Mc1650	12591	39025	20	1	atypical protein kinase c
Mca09055	Mc1733	13256	15274	5	1	transmembrane 9 superfamily member 3
Mca09125	Mc1752	13731	15565	7	1	---NA---
Mca09137	Mc1755	2676	20309	13	1	---NA---
Mca09177	Mc1765	13802	22264	30	1	---NA---
Mca09229	Mc1784	424	4512	6	2	anoctamin-4 isoform x1
Mca09315	Mc1805	31482	37214	10	1	PREDICTED: uncharacterized protein LOC100573190 isoform X2
Mca09481	Mc186	15664	32404	19	1	---NA---
Mca09517	Mc1872	2813	11789	7	1	phosphoglycerate mutase 2-like
Mca09617	Mc190	39900	44238	7	1	nuclease harbi1
Mca09664	Mc1915	23299	33680	6	1	queuine trna-ribosyltransferase subunit qtrtd1 homolog
Mca09975	Mc200	275	7393	4	1	protein transport protein sec24c
Mca09998	Mc2006	30190	33346	8	1	PREDICTED: uncharacterized protein LOC107173969
Mca10091	Mc2034	13801	16089	6	1	inorganic phosphate cotransporter isoform x2
Mca10130	Mc2052	8685	16242	15	1	dynein assembly factor axonemal
Mca10172	Mc2067	8229	22953	3	2	protein argonaute-3-like
Mca10182	Mc2070	25049	29669	12	1	speckle targeted pip5k1a-regulated poly polymerase-like
Mca10218	Mc2082	9363	27517	10	4	probable trna guanylyltransferase
Mca10267	Mc2097	6013	6536	2	2	ap-3 complex subunit delta-1
Mca10282	Mc210	79821	84029	4	1	rna-directed dna polymerase from mobile element jockey-like
Mca10323	Mc2109	17452	27214	9	1	---NA---
Mca10518	Mc2169	29866	31781	5	1	serine protease 33-like isoform x2
Mca10614	Mc2205	11055	22187	7	1	---NA---
Mca10616	Mc2205	31300	34099	5	1	PREDICTED: uncharacterized protein LOC107162131
Mca10640	Mc2212	9881	17579	10	1	paired box pox-neuro protein
Mca10643	Mc2213	4669	10887	5	2	PREDICTED: uncharacterized protein LOC105661843
Mca10681	Mc222	80959	83253	6	1	pol polyprotein
Mca10742	Mc224	81449	86282	11	1	---NA---
Mca11053	Mc2339	21745	29925	21	1	regulator of g-protein signaling 7 isoform x1
Mca11202	Mc2385	18286	31755	9	7	---NA---
Mca11267	Mc240	41153	51526	14	2	ecdysone receptor b1 isoform
Mca11384	Mc2432	12309	15527	6	1	---NA---
Mca11411	Mc2441	18675	20522	4	1	cullin-3
Mca11449	Mc2456	7349	22473	23	3	down syndrome cell adhesion molecule-like protein dscam2
Mca11488	Mc2467	18660	35875	5	1	probable g-protein coupled receptor mth-like 5
Mca11491	Mc2469	714	5312	14	1	lysyl oxidase homolog 3
Mca11620	Mc2508	14263	20329	18	1	---NA---
Mca11639	Mc2515	6730	12687	3	2	---NA---
Mca11737	Mc2551	15749	18911	7	1	ubiquitin conjugation factor e4 a
Mca11791	Mc2566	19416	31244	5	1	rna-directed dna polymerase from mobile element jockey-like
Mca11813	Mc2573	22814	28040	6	1	transposable element p transposase
Mca11976	Mc2629	5202	7611	7	1	5-hydroxytryptamine receptor 2b
Mca12153	Mc2691	12867	18361	10	1	prothoracicostatic peptide
Mca12389	Mc2766	13429	29150	29	3	---NA---
Mca12394	Mc2768	6126	22810	10	1	PREDICTED: LOW QUALITY PROTEIN: uncharacterized protein KIAA1586-like
Mca12438	Mc278	54403	64362	14	1	cg8277-pa
Mca12586	Mc2832	25736	30115	8	2	swi snf-related matrix-associated actin-dependent regulator of chromatin subfamily b member 1
Mca12615	Mc2842	26294	26828	2	2	PREDICTED: uncharacterized protein LOC103308410
Mca12616	Mc2842	27049	29908	9	6	zinc finger mym-type protein 1-like
Mca12705	Mc2871	5040	12933	9	2	monocarboxylate transporter 10-like
Mca12721	Mc2877	7904	10041	3	1	integral membrane protein 2c
Mca12775	Mc2892	22974	32689	3	2	inhibitory pou protein isoform x2
Mca12811	Mc2906	418	10669	13	1	60 kda ss-a ro ribonucleo
Mca12852	Mc2914	16718	19928	4	1	PREDICTED: uncharacterized protein LOC107168433
Mca12861	Mc2917	4670	11956	14	1	---NA---
Mca12886	Mc2920	27955	29139	3	2	---NA---
Mca12889	Mc2922	640	4526	7	1	e3 ubiquitin-protein ligase trim9
Mca12936	Mc2944	6405	12242	6	1	macrophage migration inhibitory factor
Mca13009	Mc296	60545	65116	7	1	glucose dehydrogenase
Mca13137	Mc300	30677	49676	8	4	histone deacetylase 4 isoform x1
Mca13301	Mc3057	21073	27111	18	1	comm domain-containing protein 3
Mca13382	Mc3092	1619	6637	8	1	PREDICTED: uncharacterized protein LOC107164683
Mca13681	Mc3198	1337	2692	5	1	tenascin-like isoform x2
Mca13865	Mc3253	6889	11919	13	1	reversion-inducing cysteine-rich partial
Mca14033	Mc3320	8540	42119	10	1	PREDICTED: uncharacterized protein LOC107167984
Mca14060	Mc3334	13033	26775	30	1	zinc finger mym-type protein 1-like
Mca14061	Mc3335	2782	7227	10	1	histidine-rich glyco
Mca14103	Mc3345	26796	47445	27	2	gag-like protein
Mca14119	Mc3352	2323	7269	14	2	low-density lipoprotein receptor-related protein 1 isoform x1
Mca14278	Mc3407	7651	19486	12	2	nuclease harbi1
Mca14313	Mc3416	16809	19757	11	1	---NA---
Mca14572	Mc3506	5452	14898	8	1	---NA---
Mca14655	Mc3538	8438	10157	6	1	PREDICTED: uncharacterized protein LOC103310013
Mca14736	Mc3559	14323	17048	2	2	protein fam91a1
Mca14852	Mc3590	17489	21987	5	2	carbonic anhydrase 1-like
Mca14933	Mc3629	10775	17932	7	1	---NA---
Mca15036	Mc367	54123	67490	37	1	zinc finger protein 862
Mca15133	Mc3709	7263	27178	4	3	---NA---
Mca15324	Mc378	5824	12537	3	1	PREDICTED: uncharacterized protein LOC103307791
Mca15400	Mc3809	5191	36576	15	2	alpha- -mannosyl-glycoprotein 4-beta-n-acetylglucosaminyltransferase b isoform x1
Mca15438	Mc382	63266	77592	35	2	uncharacterized transposon-derived protein partial
Mca15905	Mc4013	1143	11723	14	1	---NA---
Mca16239	Mc4147	993	21032	11	9	PREDICTED: uncharacterized protein LOC103310965
Mca16246	Mc415	57684	67013	6	1	transcription factor mitochondrial
Mca16301	Mc4171	5023	17458	13	1	---NA---
Mca16317	Mc418	13403	25996	10	1	organic cation transporter
Mca16429	Mc4223	12673	14981	5	1	PREDICTED: uncharacterized protein LOC107171809
Mca16807	Mc4379	17188	20752	5	1	run domain-containing protein 1 isoform x2
Mca16932	Mc4420	12338	18698	9	1	conserved oligomeric golgi complex subunit 3
Mca16961	Mc4431	24179	26647	5	3	cytoplasmic dynein 2 heavy chain 1
Mca17114	Mc4494	3364	8320	8	1	lim homeobox protein lhx5
Mca17299	Mc4568	4184	8755	6	1	nedd8-activating enzyme e1 catalytic subunit
Mca17310	Mc4570	9663	14037	3	1	dual specificity tyrosine-phosphorylation-regulated kinase 2 isoform x1
Mca17389	Mc4601	17973	20473	10	1	serine threonine-protein phosphatase pp1-beta
Mca17435	Mc4624	1337	8235	9	1	uncharacterized transposon-derived protein partial
Mca17556	Mc4664	1115	17682	36	1	---NA---
Mca17770	Mc4757	6109	8547	2	2	estrogen-related receptor
Mca17813	Mc4771	10096	19557	16	1	dynamin-1-like protein
Mca17871	Mc4797	4497	11836	8	2	dynein intermediate chain axonemal-like
Mca17883	Mc480	1580	12263	9	1	b9 domain-containing protein 1
Mca17894	Mc4807	9652	9995	2	2	---NA---
Mca17925	Mc4818	10389	13787	4	1	fatty acyl- reductase cg5065
Mca17944	Mc483	23962	39160	7	2	39s ribosomal protein mitochondrial
Mca18059	Mc4877	30	733	3	1	---NA---
Mca18305	Mc4986	5076	15292	15	4	PREDICTED: uncharacterized protein LOC107167389
Mca18349	Mc50	39413	90578	26	3	---NA---
Mca18443	Mc5039	3562	14196	6	3	krab-a domain-containing protein 2-like
Mca18516	Mc5066	10566	11558	3	1	PREDICTED: uncharacterized protein LOC100162598
Mca18590	Mc509	89606	93407	9	1	14-3-3 protein
Mca18643	Mc511	1496	12981	2	2	pq-loop repeat-containing protein 1 isoform x1
Mca18740	Mc5140	2465	9072	8	2	---NA---
Mca18742	Mc5140	14762	24007	14	1	---NA---
Mca18795	Mc516	48484	50527	7	2	---NA---
Mca18948	Mc5227	65	2337	4	1	---NA---
Mca19140	Mc5316	14052	15018	5	4	thap domain-containing protein partial
Mca19409	Mc5429	10449	12292	8	1	PREDICTED: uncharacterized protein LOC103307897
Mca19428	Mc5437	9166	13107	2	1	PREDICTED: uncharacterized protein LOC100571031
Mca19571	Mc55	125380	127630	5	1	---NA---
Mca19638	Mc5525	15834	18353	4	1	u3 small nucleolar rna-associated protein 6 homolog
Mca19682	Mc5545	7171	10611	3	1	PREDICTED: uncharacterized protein LOC103309247
Mca19871	Mc5611	2509	12125	9	1	general transcription factor iih subunit 1
Mca19914	Mc5640	2475	14282	32	2	---NA---
Mca20065	Mc5711	7094	18022	4	3	PREDICTED: uncharacterized protein LOC100574926
Mca20263	Mc5802	9761	15496	16	1	luc7-like protein 3
Mca20444	Mc587	15286	46843	12	1	testis-specific serine threonine-protein kinase 3-like
Mca20502	Mc5899	1661	5734	11	1	monocarboxylate transporter 14-like isoform x2
Mca20608	Mc5945	3939	8286	7	3	cytoplasmic dynein 1 intermediate chain isoform x3
Mca20619	Mc5957	6484	16467	5	1	PREDICTED: uncharacterized protein LOC100574566
Mca20679	Mc5994	1339	3189	3	2	---NA---
Mca20681	Mc5994	4367	5684	2	2	---NA---
Mca20733	Mc6009	2271	4376	5	1	PREDICTED: uncharacterized protein LOC103308589
Mca20752	Mc6011	2475	6364	10	1	cell wall protein rbr3-like
Mca20754	Mc6011	10165	15247	5	1	PREDICTED: uncharacterized protein LOC100568880
Mca20951	Mc61	39665	56923	7	1	---NA---
Mca21001	Mc6113	24111	37098	24	3	PREDICTED: uncharacterized protein LOC107170382
Mca21133	Mc6176	13385	15227	3	2	piggybac transposable element-derived protein 4-like
Mca21265	Mc6232	8965	18003	7	1	hypothetical protein RF55_13144
Mca21367	Mc6272	14339	15900	5	3	transcriptional regulator of yeast form adherence 4-like
Mca21368	Mc6276	85	2882	5	1	krab-a domain-containing protein 2-like
Mca21841	Mc6486	4675	11555	6	3	PREDICTED: uncharacterized protein LOC107165009
Mca22029	Mc6575	3118	10162	8	1	nuclease harbi1
Mca22041	Mc6583	6702	9044	3	1	PREDICTED: uncharacterized protein LOC100169607 isoform X1
Mca22154	Mc6632	3375	7968	9	4	---NA---
Mca22288	Mc6697	21026	23931	3	1	---NA---
Mca22307	Mc671	1357	21488	37	10	protein nynrin-like
Mca22375	Mc674	44838	50864	15	1	g-protein coupled receptor mth2-like
Mca22496	Mc6805	1630	10565	7	4	zinc finger bed domain-containing protein partial
Mca22500	Mc6807	11479	14055	5	1	dc-stamp domain-containing protein 1
Mca22592	Mc6856	5530	7546	3	1	nonstructural protein ns1
Mca22687	Mc690	19616	27155	12	2	serine arginine-rich splicing factor 4-like isoform x1
Mca22735	Mc6928	4662	8498	8	7	mitochondrial ornithine transporter 1
Mca22757	Mc6936	14401	17906	3	1	enzymatic polyprotein endonuclease reverse
Mca22893	Mc6998	5624	8969	3	1	hypothetical protein EAG_07646, partial
Mca22902	Mc7	5860	14974	10	2	polyadenylate-binding protein 2-b
Mca23002	Mc7042	3998	12037	12	1	pumilio homolog 2 isoform x1
Mca23091	Mc7097	6678	8755	8	1	tigger transposable element-derived protein 1-like isoform x1
Mca23105	Mc7101	10394	13702	6	3	probable serine threonine-protein kinase clka
Mca23145	Mc7122	152	3832	7	1	transposable element p transposase
Mca23491	Mc7308	9525	10375	2	2	---NA---
Mca23515	Mc7319	6351	12743	11	4	---NA---
Mca23837	Mc746	3573	7168	5	3	PREDICTED: mucin-2-like
Mca23840	Mc746	11999	16384	7	1	tigger transposable element-derived protein 6-like
Mca23891	Mc748	35250	50506	10	2	protein jumonji
Mca23901	Mc7483	6339	8130	3	1	copia protein
Mca23924	Mc7496	9170	12899	11	1	non-ltr retrotransposon r1bmks orf1 protein
Mca24003	Mc754	26435	37120	6	1	gag-pol polyprotein
Mca24035	Mc7557	14	8951	3	1	atp synthase subunit s-like protein
Mca24086	Mc7593	9046	15961	10	1	craniofacial development protein 2-like
Mca24216	Mc764	43323	59871	21	2	hypothetical protein WH47_10717
Mca24262	Mc7664	2631	16571	10	3	protein zbed8-like
Mca24398	Mc7734	5102	9369	12	2	PREDICTED: uncharacterized protein LOC103309793
Mca24494	Mc778	5520	14825	4	1	PREDICTED: uncharacterized protein LOC105458778
Mca24554	Mc7810	7334	10870	9	2	PREDICTED: uncharacterized protein LOC103310231
Mca24597	Mc7835	6972	10090	5	3	isxo2-like domain-containing protein
Mca24673	Mc7875	7211	10660	3	1	coiled-coil domain-containing protein 65
Mca24691	Mc7886	8095	10064	4	1	chorion peroxidase-like
Mca24932	Mc8012	10657	11459	4	1	g patch domain-containing protein 1 homolog
Mca25150	Mc8115	1480	8145	11	4	leucine-rich repeat-containing protein ddb_g0290503 isoform x2
Mca25189	Mc8135	1399	11133	22	1	PREDICTED: uncharacterized protein LOC103310777
Mca25521	Mc8299	1234	10121	8	1	e3 ubiquitin-protein ligase cbla-like
Mca25650	Mc8359	195	5866	5	2	---NA---
Mca25677	Mc8370	4618	8604	13	1	rna-directed dna polymerase from mobile element jockey-like
Mca25821	Mc846	39570	44202	10	2	maverick atpase
Mca26257	Mc8684	2288	4092	5	1	PREDICTED: uncharacterized protein LOC105458778
Mca26348	Mc872	18877	29499	22	2	signal-induced proliferation-associated 1-like protein 3
Mca26363	Mc8727	4918	13634	9	5	aspartate--trna mitochondrial
Mca26512	Mc882	36168	46470	4	1	Uncharacterized protein OBRU01_18864
Mca26629	Mc8886	4188	10033	11	1	---NA---
Mca26709	Mc892	2938	10371	12	1	g patch domain-containing protein 1 homolog
Mca26751	Mc8936	2559	6321	5	2	PREDICTED: uncharacterized protein LOC105328415
Mca26775	Mc8956	730	14779	15	1	dna-mediated transposase
Mca26840	Mc8987	6973	10548	6	1	nuclease harbi1
Mca26863	Mc8997	3791	5341	7	1	silent chromatin protein esc1-like protein
Mca27397	Mc927	734	53201	121	1	---NA---
Mca27632	Mc9401	237	6807	9	1	craniofacial development protein 2-like
Mca27642	Mc941	1470	22953	27	1	---NA---
Mca27853	Mc9517	1652	4921	7	1	zinc finger mym-type protein 1-like
Mca27931	Mc957	1248	11511	17	1	---NA---
Mca28002	Mc961	2429	3884	5	1	kda protein in nof-fb transposable partial
Mca28164	Mc970	296	2758	8	1	---NA---
